# scSPLAT, a scalable plate-based protocol for single cell WGBS library preparation

**DOI:** 10.1101/2021.10.14.464375

**Authors:** Amanda Raine, Anders Lundmark, Alva Annett, Ann-Christin Wiman, Marco Cavalli, Claes Wadelius, Claudia Bergin, Jessica Nordlund

## Abstract

DNA methylation is a central epigenetic mark that has diverse roles in gene regulation, development, and maintenance of genome integrity. 5 methyl cytosine (5mC) can be interrogated at base resolution in single cells by using bisulfite sequencing (scWGBS). Several different scWGBS strategies have been described in recent years to study DNA methylation in single cells. However, there remain limitations with respect to cost-efficiency and yield. Herein, we present a new development in the field of scWGBS library preparation; single cell Splinted Ligation Adapter Tagging (scSPLAT). scSPLAT employs a pooling strategy to facilitate sample preparation at a higher scale and throughput than previously possible. We demonstrate the accuracy and robustness of the method by generating data from 225 single K562 cells and from 309 single liver nuclei and compare scSPLAT against other scWGBS methods.

**Motivation:** scWGBS library preparation in a one-cell-per-library format presents practical and economical constraints to the number of cells that can be analyzed in a research project. In addition, most of the current scWGBS methods suffer from low read alignment rates. We present a scWGBS protocol which mitigates these issues, empowering single-cell DNA methylation analysis at an increased scale.
