## Supplementary material for "scSPLAT, a scalable plate-based protocol for single cell WGBS library preparation": Data S2

### Sheet: Sheet1
Cell-id	cluster.TSS	cluster.GB	cluster.CpG_Is
Lnuclei-pool52-S1-B	2	2	2
Lnuclei-pool52-S1-C	1	1	2
Lnuclei-pool53-S1-B	2	2	2
Lnuclei-pool54-S1-A	2	2	2
Lnuclei-pool54-S1-D	2	2	2
Lnuclei-pool55-S1-A	2	2	2
Lnuclei-pool55-S1-D	2	2	2
Lnuclei-pool56-S1-A	2	2	2
Lnuclei-pool56-S1-C	2	2	2
Lnuclei-pool56-S1-D	2	2	2
Lnuclei-pool57-S1-A	2	2	2
Lnuclei-pool57-S1-B	2	2	2
Lnuclei-pool57-S1-C	2	2	2
Lnuclei-pool58-S1-A	2	2	2
Lnuclei-pool58-S1-B	2	2	2
Lnuclei-pool58-S1-C	2	2	2
Lnuclei-pool58-S1-D	2	2	2
Lnuclei-pool59-S1-C	2	2	2
Lnuclei-pool60-S1-A	2	2	2
Lnuclei-pool60-S1-C	2	2	2
Lnuclei-pool60-S1-D	2	2	2
Lnuclei-pool76-S7-A-TAGCTT	2	2	2
Lnuclei-pool76-S7-B-ACTTGA	2	2	2
Lnuclei-pool76-S7-J-GACGAG	2	2	2
Lnuclei-pool76-S7-L-TGTAGC	2	2	2
Lnuclei-pool76-S7-N-CTACTG	2	2	2
Lnuclei-pool76-S7-P-GTATAC	2	2	2
Lnuclei-pool77-S8-C-GCCAAT	2	2	2
Lnuclei-pool77-S8-D-CGATGT	2	2	2
Lnuclei-pool77-S8-J-GACGAG	2	2	2
Lnuclei-pool77-S8-L-TGTAGC	2	2	2
Lnuclei-pool77-S8-M-TTGGCA	2	2	2
Lnuclei-pool77-S8-P-GTATAC	2	2	2
Lnuclei-pool78-S9-C-GCCAAT	2	2	2
Lnuclei-pool78-S9-L-TGTAGC	2	2	2
Lnuclei-pool78-S9-N-CTACTG	2	2	2
Lnuclei-pool78-S9-O-CATATG	2	2	2
Lnuclei-pool78-S9-Q-ACCTTC	2	2	2
Lnuclei-pool79-S10-A-TAGCTT	2	2	2
Lnuclei-pool79-S10-B-ACTTGA	2	2	2
Lnuclei-pool79-S10-D-CGATGT	2	2	2
Lnuclei-pool79-S10-F-ATCACG	2	2	2
Lnuclei-pool79-S10-I-CTTGTA	2	2	2
Lnuclei-pool79-S10-J-GACGAG	2	2	2
Lnuclei-pool79-S10-K-AAGGTC	2	2	2
Lnuclei-pool79-S10-L-TGTAGC	2	2	2
Lnuclei-pool79-S10-P-GTATAC	1	1	2
Lnuclei-pool79-S10-Q-ACCTTC	2	2	2
Lnuclei-pool80-S11-A-TAGCTT	2	2	2
Lnuclei-pool80-S11-D-CGATGT	2	2	2
Lnuclei-pool80-S11-G-TGACCA	2	2	2
Lnuclei-pool80-S11-H-CAGATC	2	2	2
Lnuclei-pool80-S11-I-CTTGTA	2	2	2
Lnuclei-pool80-S11-K-AAGGTC	2	2	2
Lnuclei-pool80-S11-M-TTGGCA	2	2	2
Lnuclei-pool80-S11-N-CTACTG	2	2	2
Lnuclei-pool80-S11-P-GTATAC	2	2	2
Lnuclei-pool81-S12-B-ACTTGA	2	2	2
Lnuclei-pool81-S12-C-GCCAAT	2	2	2
Lnuclei-pool81-S12-D-CGATGT	2	2	2
Lnuclei-pool81-S12-K-AAGGTC	2	2	2
Lnuclei-pool81-S12-L-TGTAGC	2	2	2
Lnuclei-pool81-S12-O-CATATG	2	2	2
Lnuclei-pool82-S13-A-TAGCTT	2	2	2
Lnuclei-pool82-S13-AA-GGAATG	2	2	2
Lnuclei-pool82-S13-D-CGATGT	2	2	2
Lnuclei-pool82-S13-F-ATCACG	2	1	2
Lnuclei-pool82-S13-FF-TTCCCG	2	2	2
Lnuclei-pool82-S13-GG-GATCAT	2	2	2
Lnuclei-pool82-S13-H-CAGATC	2	2	2
Lnuclei-pool82-S13-I-CTTGTA	2	2	2
Lnuclei-pool82-S13-J-GACGAG	2	2	2
Lnuclei-pool82-S13-K-AAGGTC	2	2	2
Lnuclei-pool82-S13-M-TTGGCA	2	2	2
Lnuclei-pool82-S13-O-CATATG	2	2	2
Lnuclei-pool82-S13-P-GTATAC	2	2	2
Lnuclei-pool82-S13-Q-ACCTTC	2	2	2
Lnuclei-pool82-S13-V-CAAGGA	2	2	2
Lnuclei-pool82-S13-X-CCGTAA	2	2	2
Lnuclei-pool83-S14-B-ACTTGA	2	2	2
Lnuclei-pool83-S14-BB-GCTTCA	2	2	2
Lnuclei-pool83-S14-C-GCCAAT	2	2	2
Lnuclei-pool83-S14-D-CGATGT	2	2	2
Lnuclei-pool83-S14-EE-AACCTG	2	2	2
Lnuclei-pool83-S14-GG-GATCAT	2	2	2
Lnuclei-pool83-S14-HH-GCACTT	2	2	2
Lnuclei-pool83-S14-J-GACGAG	2	2	2
Lnuclei-pool83-S14-K-AAGGTC	2	2	2
Lnuclei-pool83-S14-L-TGTAGC	2	2	2
Lnuclei-pool83-S14-M-TTGGCA	2	2	2
Lnuclei-pool83-S14-N-CTACTG	2	2	2
Lnuclei-pool83-S14-O-CATATG	2	2	2
Lnuclei-pool83-S14-T-AGCATC	2	2	2
Lnuclei-pool83-S14-U-TACCGA	2	2	2
Lnuclei-pool83-S14-X-CCGTAA	2	2	2
Lnuclei-pool83-S14-Z-AGGTCT	2	2	2
Lnuclei-pool84-S15-B-ACTTGA	2	2	2
Lnuclei-pool84-S15-BB-GCTTCA	1	1	2
Lnuclei-pool84-S15-C-GCCAAT	2	2	2
Lnuclei-pool84-S15-CC-TCCTAT	2	2	2
Lnuclei-pool84-S15-DD-TAAGGC	2	2	2
Lnuclei-pool84-S15-GG-GATCAT	1	2	2
Lnuclei-pool84-S15-HH-GCACTT	2	2	2
Lnuclei-pool84-S15-I-CTTGTA	2	2	2
Lnuclei-pool84-S15-K-AAGGTC	2	2	2
Lnuclei-pool84-S15-M-TTGGCA	2	2	2
Lnuclei-pool84-S15-O-CATATG	2	2	2
Lnuclei-pool84-S15-R-CTTCCA	2	2	2
Lnuclei-pool84-S15-S-CGAATG	2	2	2
Lnuclei-pool84-S15-T-AGCATC	2	2	2
Lnuclei-pool84-S15-U-TACCGA	2	2	2
Lnuclei-pool84-S15-X-CCGTAA	2	2	2
Lnuclei-pool84-S15-Y-ATAGAC	2	2	2
Lnuclei-pool84-S15-Z-AGGTCT	2	2	2
Lnuclei-pool85-S16-A-TAGCTT	2	2	2
Lnuclei-pool85-S16-C-GCCAAT	2	2	2
Lnuclei-pool85-S16-D-CGATGT	2	2	2
Lnuclei-pool85-S16-F-ATCACG	2	2	2
Lnuclei-pool85-S16-H-CAGATC	2	2	2
Lnuclei-pool85-S16-I-CTTGTA	2	2	2
Lnuclei-pool85-S16-K-AAGGTC	2	2	2
Lnuclei-pool85-S16-N-CTACTG	2	2	2
Lnuclei-pool85-S16-O-CATATG	2	2	2
Lnuclei-pool85-S16-Q-ACCTTC	2	2	2
Lnuclei-pool86-S17-A-TAGCTT	2	2	2
Lnuclei-pool86-S17-AA-GGAATG	2	2	2
Lnuclei-pool86-S17-B-ACTTGA	2	2	2
Lnuclei-pool86-S17-BB-GCTTCA	2	2	2
Lnuclei-pool86-S17-D-CGATGT	2	2	2
Lnuclei-pool86-S17-DD-TAAGGC	2	2	2
Lnuclei-pool86-S17-EE-AACCTG	2	2	2
Lnuclei-pool86-S17-HH-GCACTT	2	2	2
Lnuclei-pool86-S17-I-CTTGTA	2	2	2
Lnuclei-pool86-S17-J-GACGAG	2	2	2
Lnuclei-pool86-S17-K-AAGGTC	2	2	2
Lnuclei-pool86-S17-L-TGTAGC	2	2	2
Lnuclei-pool86-S17-M-TTGGCA	2	2	2
Lnuclei-pool86-S17-P-GTATAC	2	2	2
Lnuclei-pool86-S17-S-CGAATG	2	2	2
Lnuclei-pool86-S17-T-AGCATC	2	2	2
Lnuclei-pool86-S17-U-TACCGA	2	2	2
Lnuclei-pool86-S17-V-CAAGGA	2	2	2
Lnuclei-pool86-S17-Y-ATAGAC	2	2	2
Lnuclei-pool86-S17-Z-AGGTCT	2	2	2
Lnuclei-pool87-S18-A-TAGCTT	2	2	2
Lnuclei-pool87-S18-D-CGATGT	2	2	2
Lnuclei-pool87-S18-EE-AACCTG	2	2	2
Lnuclei-pool87-S18-F-ATCACG	1	1	2
Lnuclei-pool87-S18-FF-TTCCCG	2	2	2
Lnuclei-pool87-S18-GG-GATCAT	2	2	2
Lnuclei-pool87-S18-H-CAGATC	2	2	2
Lnuclei-pool87-S18-J-GACGAG	2	2	2
Lnuclei-pool87-S18-K-AAGGTC	2	2	2
Lnuclei-pool87-S18-L-TGTAGC	2	2	2
Lnuclei-pool87-S18-M-TTGGCA	2	2	2
Lnuclei-pool87-S18-N-CTACTG	2	2	2
Lnuclei-pool87-S18-O-CATATG	2	2	2
Lnuclei-pool87-S18-P-GTATAC	2	2	2
Lnuclei-pool87-S18-S-CGAATG	2	2	2
Lnuclei-pool87-S18-V-CAAGGA	2	2	2
Lnuclei-pool87-S18-X-CCGTAA	2	2	2
Lnuclei-pool87-S18-Y-ATAGAC	2	2	2
Lnuclei-pool51-S1-A	1	1	1
Lnuclei-pool51-S1-B	1	1	1
Lnuclei-pool51-S1-C	1	1	1
Lnuclei-pool51-S1-D	1	1	1
Lnuclei-pool52-S1-A	1	1	1
Lnuclei-pool53-S1-A	1	1	1
Lnuclei-pool53-S1-C	1	1	1
Lnuclei-pool53-S1-D	1	1	1
Lnuclei-pool54-S1-B	1	1	1
Lnuclei-pool54-S1-C	1	1	1
Lnuclei-pool55-S1-B	1	1	1
Lnuclei-pool55-S1-C	1	1	1
Lnuclei-pool56-S1-B	1	1	1
Lnuclei-pool57-S1-D	1	1	1
Lnuclei-pool59-S1-A	1	1	1
Lnuclei-pool59-S1-B	1	1	1
Lnuclei-pool59-S1-D	1	1	1
Lnuclei-pool60-S1-B	1	1	1
Lnuclei-pool76-S7-C-GCCAAT	1	1	1
Lnuclei-pool76-S7-H-CAGATC	1	1	1
Lnuclei-pool76-S7-K-AAGGTC	1	1	1
Lnuclei-pool76-S7-O-CATATG	1	1	1
Lnuclei-pool76-S7-Q-ACCTTC	1	1	1
Lnuclei-pool77-S8-A-TAGCTT	1	1	1
Lnuclei-pool77-S8-B-ACTTGA	1	1	1
Lnuclei-pool77-S8-H-CAGATC	1	1	1
Lnuclei-pool77-S8-K-AAGGTC	1	1	1
Lnuclei-pool77-S8-Q-ACCTTC	1	1	1
Lnuclei-pool78-S9-A-TAGCTT	1	1	1
Lnuclei-pool78-S9-B-ACTTGA	1	1	1
Lnuclei-pool78-S9-F-ATCACG	1	1	1
Lnuclei-pool78-S9-H-CAGATC	1	1	1
Lnuclei-pool78-S9-J-GACGAG	1	1	1
Lnuclei-pool78-S9-K-AAGGTC	1	1	1
Lnuclei-pool78-S9-M-TTGGCA	1	1	1
Lnuclei-pool79-S10-C-GCCAAT	1	1	1
Lnuclei-pool79-S10-H-CAGATC	1	1	1
Lnuclei-pool79-S10-M-TTGGCA	1	1	1
Lnuclei-pool79-S10-N-CTACTG	1	1	1
Lnuclei-pool79-S10-O-CATATG	1	1	1
Lnuclei-pool80-S11-B-ACTTGA	1	1	1
Lnuclei-pool80-S11-C-GCCAAT	1	1	1
Lnuclei-pool80-S11-J-GACGAG	1	1	1
Lnuclei-pool80-S11-L-TGTAGC	1	1	1
Lnuclei-pool80-S11-O-CATATG	1	1	1
Lnuclei-pool80-S11-Q-ACCTTC	1	1	1
Lnuclei-pool81-S12-A-TAGCTT	1	1	1
Lnuclei-pool81-S12-H-CAGATC	1	1	1
Lnuclei-pool81-S12-J-GACGAG	1	1	1
Lnuclei-pool81-S12-M-TTGGCA	1	1	1
Lnuclei-pool81-S12-P-GTATAC	1	1	1
Lnuclei-pool81-S12-Q-ACCTTC	1	1	1
Lnuclei-pool82-S13-B-ACTTGA	1	1	1
Lnuclei-pool82-S13-BB-GCTTCA	1	1	1
Lnuclei-pool82-S13-C-GCCAAT	1	1	1
Lnuclei-pool82-S13-CC-TCCTAT	1	1	1
Lnuclei-pool82-S13-DD-TAAGGC	1	1	1
Lnuclei-pool82-S13-EE-AACCTG	1	1	1
Lnuclei-pool82-S13-HH-GCACTT	1	1	1
Lnuclei-pool82-S13-L-TGTAGC	1	1	1
Lnuclei-pool82-S13-R-CTTCCA	1	1	1
Lnuclei-pool82-S13-S-CGAATG	1	1	1
Lnuclei-pool82-S13-T-AGCATC	1	1	1
Lnuclei-pool82-S13-U-TACCGA	1	1	1
Lnuclei-pool82-S13-Y-ATAGAC	1	1	1
Lnuclei-pool82-S13-Z-AGGTCT	1	1	1
Lnuclei-pool83-S14-AA-GGAATG	1	1	1
Lnuclei-pool83-S14-CC-TCCTAT	1	1	1
Lnuclei-pool83-S14-DD-TAAGGC	1	1	1
Lnuclei-pool83-S14-FF-TTCCCG	1	1	1
Lnuclei-pool83-S14-H-CAGATC	1	1	1
Lnuclei-pool83-S14-I-CTTGTA	1	1	1
Lnuclei-pool83-S14-P-GTATAC	1	1	1
Lnuclei-pool83-S14-Q-ACCTTC	1	1	1
Lnuclei-pool83-S14-R-CTTCCA	1	1	1
Lnuclei-pool83-S14-S-CGAATG	1	1	1
Lnuclei-pool83-S14-Y-ATAGAC	1	1	1
Lnuclei-pool84-S15-A-TAGCTT	1	1	1
Lnuclei-pool84-S15-AA-GGAATG	1	1	1
Lnuclei-pool84-S15-D-CGATGT	1	1	1
Lnuclei-pool84-S15-EE-AACCTG	1	1	1
Lnuclei-pool84-S15-FF-TTCCCG	1	1	1
Lnuclei-pool84-S15-G-TGACCA	1	1	1
Lnuclei-pool84-S15-H-CAGATC	1	1	1
Lnuclei-pool84-S15-J-GACGAG	1	1	1
Lnuclei-pool84-S15-L-TGTAGC	1	1	1
Lnuclei-pool84-S15-N-CTACTG	1	1	1
Lnuclei-pool84-S15-P-GTATAC	1	1	1
Lnuclei-pool84-S15-Q-ACCTTC	1	1	1
Lnuclei-pool84-S15-V-CAAGGA	1	1	1
Lnuclei-pool85-S16-B-ACTTGA	1	1	1
Lnuclei-pool85-S16-G-TGACCA	1	1	1
Lnuclei-pool85-S16-J-GACGAG	1	1	1
Lnuclei-pool85-S16-L-TGTAGC	1	1	1
Lnuclei-pool85-S16-M-TTGGCA	1	1	1
Lnuclei-pool86-S17-C-GCCAAT	1	1	1
Lnuclei-pool86-S17-CC-TCCTAT	1	1	1
Lnuclei-pool86-S17-FF-TTCCCG	1	1	1
Lnuclei-pool86-S17-O-CATATG	1	1	1
Lnuclei-pool86-S17-Q-ACCTTC	1	1	1
Lnuclei-pool86-S17-R-CTTCCA	1	1	1
Lnuclei-pool86-S17-X-CCGTAA	1	1	1
Lnuclei-pool87-S18-AA-GGAATG	1	1	1
Lnuclei-pool87-S18-B-ACTTGA	1	1	1
Lnuclei-pool87-S18-BB-GCTTCA	1	1	1
Lnuclei-pool87-S18-C-GCCAAT	1	1	1
Lnuclei-pool87-S18-DD-TAAGGC	1	1	1
Lnuclei-pool87-S18-HH-GCACTT	1	1	1
Lnuclei-pool87-S18-I-CTTGTA	1	1	1
Lnuclei-pool87-S18-R-CTTCCA	1	1	1
Lnuclei-pool87-S18-T-AGCATC	1	1	1

### Sheet: SupplementaryTable2
Cell-id;cluster.TSS;cluster.GB;cluster.CpG_Is
Lnuclei-pool52-S1-B;2;2;2
Lnuclei-pool52-S1-C;1;1;2
Lnuclei-pool53-S1-B;2;2;2
Lnuclei-pool54-S1-A;2;2;2
Lnuclei-pool54-S1-D;2;2;2
Lnuclei-pool55-S1-A;2;2;2
Lnuclei-pool55-S1-D;2;2;2
Lnuclei-pool56-S1-A;2;2;2
Lnuclei-pool56-S1-C;2;2;2
Lnuclei-pool56-S1-D;2;2;2
Lnuclei-pool57-S1-A;2;2;2
Lnuclei-pool57-S1-B;2;2;2
Lnuclei-pool57-S1-C;2;2;2
Lnuclei-pool58-S1-A;2;2;2
Lnuclei-pool58-S1-B;2;2;2
Lnuclei-pool58-S1-C;2;2;2
Lnuclei-pool58-S1-D;2;2;2
Lnuclei-pool59-S1-C;2;2;2
Lnuclei-pool60-S1-A;2;2;2
Lnuclei-pool60-S1-C;2;2;2
Lnuclei-pool60-S1-D;2;2;2
Lnuclei-pool76-S7-A-TAGCTT;2;2;2
Lnuclei-pool76-S7-B-ACTTGA;2;2;2
Lnuclei-pool76-S7-J-GACGAG;2;2;2
Lnuclei-pool76-S7-L-TGTAGC;2;2;2
Lnuclei-pool76-S7-N-CTACTG;2;2;2
Lnuclei-pool76-S7-P-GTATAC;2;2;2
Lnuclei-pool77-S8-C-GCCAAT;2;2;2
Lnuclei-pool77-S8-D-CGATGT;2;2;2
Lnuclei-pool77-S8-J-GACGAG;2;2;2
Lnuclei-pool77-S8-L-TGTAGC;2;2;2
Lnuclei-pool77-S8-M-TTGGCA;2;2;2
Lnuclei-pool77-S8-P-GTATAC;2;2;2
Lnuclei-pool78-S9-C-GCCAAT;2;2;2
Lnuclei-pool78-S9-L-TGTAGC;2;2;2
Lnuclei-pool78-S9-N-CTACTG;2;2;2
Lnuclei-pool78-S9-O-CATATG;2;2;2
Lnuclei-pool78-S9-Q-ACCTTC;2;2;2
Lnuclei-pool79-S10-A-TAGCTT;2;2;2
Lnuclei-pool79-S10-B-ACTTGA;2;2;2
Lnuclei-pool79-S10-D-CGATGT;2;2;2
Lnuclei-pool79-S10-F-ATCACG;2;2;2
Lnuclei-pool79-S10-I-CTTGTA;2;2;2
Lnuclei-pool79-S10-J-GACGAG;2;2;2
Lnuclei-pool79-S10-K-AAGGTC;2;2;2
Lnuclei-pool79-S10-L-TGTAGC;2;2;2
Lnuclei-pool79-S10-P-GTATAC;1;1;2
Lnuclei-pool79-S10-Q-ACCTTC;2;2;2
Lnuclei-pool80-S11-A-TAGCTT;2;2;2
Lnuclei-pool80-S11-D-CGATGT;2;2;2
Lnuclei-pool80-S11-G-TGACCA;2;2;2
Lnuclei-pool80-S11-H-CAGATC;2;2;2
Lnuclei-pool80-S11-I-CTTGTA;2;2;2
Lnuclei-pool80-S11-K-AAGGTC;2;2;2
Lnuclei-pool80-S11-M-TTGGCA;2;2;2
Lnuclei-pool80-S11-N-CTACTG;2;2;2
Lnuclei-pool80-S11-P-GTATAC;2;2;2
Lnuclei-pool81-S12-B-ACTTGA;2;2;2
Lnuclei-pool81-S12-C-GCCAAT;2;2;2
Lnuclei-pool81-S12-D-CGATGT;2;2;2
Lnuclei-pool81-S12-K-AAGGTC;2;2;2
Lnuclei-pool81-S12-L-TGTAGC;2;2;2
Lnuclei-pool81-S12-O-CATATG;2;2;2
Lnuclei-pool82-S13-A-TAGCTT;2;2;2
Lnuclei-pool82-S13-AA-GGAATG;2;2;2
Lnuclei-pool82-S13-D-CGATGT;2;2;2
Lnuclei-pool82-S13-F-ATCACG;2;1;2
Lnuclei-pool82-S13-FF-TTCCCG;2;2;2
Lnuclei-pool82-S13-GG-GATCAT;2;2;2
Lnuclei-pool82-S13-H-CAGATC;2;2;2
Lnuclei-pool82-S13-I-CTTGTA;2;2;2
Lnuclei-pool82-S13-J-GACGAG;2;2;2
Lnuclei-pool82-S13-K-AAGGTC;2;2;2
Lnuclei-pool82-S13-M-TTGGCA;2;2;2
Lnuclei-pool82-S13-O-CATATG;2;2;2
Lnuclei-pool82-S13-P-GTATAC;2;2;2
Lnuclei-pool82-S13-Q-ACCTTC;2;2;2
Lnuclei-pool82-S13-V-CAAGGA;2;2;2
Lnuclei-pool82-S13-X-CCGTAA;2;2;2
Lnuclei-pool83-S14-B-ACTTGA;2;2;2
Lnuclei-pool83-S14-BB-GCTTCA;2;2;2
Lnuclei-pool83-S14-C-GCCAAT;2;2;2
Lnuclei-pool83-S14-D-CGATGT;2;2;2
Lnuclei-pool83-S14-EE-AACCTG;2;2;2
Lnuclei-pool83-S14-GG-GATCAT;2;2;2
Lnuclei-pool83-S14-HH-GCACTT;2;2;2
Lnuclei-pool83-S14-J-GACGAG;2;2;2
Lnuclei-pool83-S14-K-AAGGTC;2;2;2
Lnuclei-pool83-S14-L-TGTAGC;2;2;2
Lnuclei-pool83-S14-M-TTGGCA;2;2;2
Lnuclei-pool83-S14-N-CTACTG;2;2;2
Lnuclei-pool83-S14-O-CATATG;2;2;2
Lnuclei-pool83-S14-T-AGCATC;2;2;2
Lnuclei-pool83-S14-U-TACCGA;2;2;2
Lnuclei-pool83-S14-X-CCGTAA;2;2;2
Lnuclei-pool83-S14-Z-AGGTCT;2;2;2
Lnuclei-pool84-S15-B-ACTTGA;2;2;2
Lnuclei-pool84-S15-BB-GCTTCA;1;1;2
Lnuclei-pool84-S15-C-GCCAAT;2;2;2
Lnuclei-pool84-S15-CC-TCCTAT;2;2;2
Lnuclei-pool84-S15-DD-TAAGGC;2;2;2
Lnuclei-pool84-S15-GG-GATCAT;1;2;2
Lnuclei-pool84-S15-HH-GCACTT;2;2;2
Lnuclei-pool84-S15-I-CTTGTA;2;2;2
Lnuclei-pool84-S15-K-AAGGTC;2;2;2
Lnuclei-pool84-S15-M-TTGGCA;2;2;2
Lnuclei-pool84-S15-O-CATATG;2;2;2
Lnuclei-pool84-S15-R-CTTCCA;2;2;2
Lnuclei-pool84-S15-S-CGAATG;2;2;2
Lnuclei-pool84-S15-T-AGCATC;2;2;2
Lnuclei-pool84-S15-U-TACCGA;2;2;2
Lnuclei-pool84-S15-X-CCGTAA;2;2;2
Lnuclei-pool84-S15-Y-ATAGAC;2;2;2
Lnuclei-pool84-S15-Z-AGGTCT;2;2;2
Lnuclei-pool85-S16-A-TAGCTT;2;2;2
Lnuclei-pool85-S16-C-GCCAAT;2;2;2
Lnuclei-pool85-S16-D-CGATGT;2;2;2
Lnuclei-pool85-S16-F-ATCACG;2;2;2
Lnuclei-pool85-S16-H-CAGATC;2;2;2
Lnuclei-pool85-S16-I-CTTGTA;2;2;2
Lnuclei-pool85-S16-K-AAGGTC;2;2;2
Lnuclei-pool85-S16-N-CTACTG;2;2;2
Lnuclei-pool85-S16-O-CATATG;2;2;2
Lnuclei-pool85-S16-Q-ACCTTC;2;2;2
Lnuclei-pool86-S17-A-TAGCTT;2;2;2
Lnuclei-pool86-S17-AA-GGAATG;2;2;2
Lnuclei-pool86-S17-B-ACTTGA;2;2;2
Lnuclei-pool86-S17-BB-GCTTCA;2;2;2
Lnuclei-pool86-S17-D-CGATGT;2;2;2
Lnuclei-pool86-S17-DD-TAAGGC;2;2;2
Lnuclei-pool86-S17-EE-AACCTG;2;2;2
Lnuclei-pool86-S17-HH-GCACTT;2;2;2
Lnuclei-pool86-S17-I-CTTGTA;2;2;2
Lnuclei-pool86-S17-J-GACGAG;2;2;2
Lnuclei-pool86-S17-K-AAGGTC;2;2;2
Lnuclei-pool86-S17-L-TGTAGC;2;2;2
Lnuclei-pool86-S17-M-TTGGCA;2;2;2
Lnuclei-pool86-S17-P-GTATAC;2;2;2
Lnuclei-pool86-S17-S-CGAATG;2;2;2
Lnuclei-pool86-S17-T-AGCATC;2;2;2
Lnuclei-pool86-S17-U-TACCGA;2;2;2
Lnuclei-pool86-S17-V-CAAGGA;2;2;2
Lnuclei-pool86-S17-Y-ATAGAC;2;2;2
Lnuclei-pool86-S17-Z-AGGTCT;2;2;2
Lnuclei-pool87-S18-A-TAGCTT;2;2;2
Lnuclei-pool87-S18-D-CGATGT;2;2;2
Lnuclei-pool87-S18-EE-AACCTG;2;2;2
Lnuclei-pool87-S18-F-ATCACG;1;1;2
Lnuclei-pool87-S18-FF-TTCCCG;2;2;2
Lnuclei-pool87-S18-GG-GATCAT;2;2;2
Lnuclei-pool87-S18-H-CAGATC;2;2;2
Lnuclei-pool87-S18-J-GACGAG;2;2;2
Lnuclei-pool87-S18-K-AAGGTC;2;2;2
Lnuclei-pool87-S18-L-TGTAGC;2;2;2
Lnuclei-pool87-S18-M-TTGGCA;2;2;2
Lnuclei-pool87-S18-N-CTACTG;2;2;2
Lnuclei-pool87-S18-O-CATATG;2;2;2
Lnuclei-pool87-S18-P-GTATAC;2;2;2
Lnuclei-pool87-S18-S-CGAATG;2;2;2
Lnuclei-pool87-S18-V-CAAGGA;2;2;2
Lnuclei-pool87-S18-X-CCGTAA;2;2;2
Lnuclei-pool87-S18-Y-ATAGAC;2;2;2
Lnuclei-pool51-S1-A;1;1;1
Lnuclei-pool51-S1-B;1;1;1
Lnuclei-pool51-S1-C;1;1;1
Lnuclei-pool51-S1-D;1;1;1
Lnuclei-pool52-S1-A;1;1;1
Lnuclei-pool53-S1-A;1;1;1
Lnuclei-pool53-S1-C;1;1;1
Lnuclei-pool53-S1-D;1;1;1
Lnuclei-pool54-S1-B;1;1;1
Lnuclei-pool54-S1-C;1;1;1
Lnuclei-pool55-S1-B;1;1;1
Lnuclei-pool55-S1-C;1;1;1
Lnuclei-pool56-S1-B;1;1;1
Lnuclei-pool57-S1-D;1;1;1
Lnuclei-pool59-S1-A;1;1;1
Lnuclei-pool59-S1-B;1;1;1
Lnuclei-pool59-S1-D;1;1;1
Lnuclei-pool60-S1-B;1;1;1
Lnuclei-pool76-S7-C-GCCAAT;1;1;1
Lnuclei-pool76-S7-H-CAGATC;1;1;1
Lnuclei-pool76-S7-K-AAGGTC;1;1;1
Lnuclei-pool76-S7-O-CATATG;1;1;1
Lnuclei-pool76-S7-Q-ACCTTC;1;1;1
Lnuclei-pool77-S8-A-TAGCTT;1;1;1
Lnuclei-pool77-S8-B-ACTTGA;1;1;1
Lnuclei-pool77-S8-H-CAGATC;1;1;1
Lnuclei-pool77-S8-K-AAGGTC;1;1;1
Lnuclei-pool77-S8-Q-ACCTTC;1;1;1
Lnuclei-pool78-S9-A-TAGCTT;1;1;1
Lnuclei-pool78-S9-B-ACTTGA;1;1;1
Lnuclei-pool78-S9-F-ATCACG;1;1;1
Lnuclei-pool78-S9-H-CAGATC;1;1;1
Lnuclei-pool78-S9-J-GACGAG;1;1;1
Lnuclei-pool78-S9-K-AAGGTC;1;1;1
Lnuclei-pool78-S9-M-TTGGCA;1;1;1
Lnuclei-pool79-S10-C-GCCAAT;1;1;1
Lnuclei-pool79-S10-H-CAGATC;1;1;1
Lnuclei-pool79-S10-M-TTGGCA;1;1;1
Lnuclei-pool79-S10-N-CTACTG;1;1;1
Lnuclei-pool79-S10-O-CATATG;1;1;1
Lnuclei-pool80-S11-B-ACTTGA;1;1;1
Lnuclei-pool80-S11-C-GCCAAT;1;1;1
Lnuclei-pool80-S11-J-GACGAG;1;1;1
Lnuclei-pool80-S11-L-TGTAGC;1;1;1
Lnuclei-pool80-S11-O-CATATG;1;1;1
Lnuclei-pool80-S11-Q-ACCTTC;1;1;1
Lnuclei-pool81-S12-A-TAGCTT;1;1;1
Lnuclei-pool81-S12-H-CAGATC;1;1;1
Lnuclei-pool81-S12-J-GACGAG;1;1;1
Lnuclei-pool81-S12-M-TTGGCA;1;1;1
Lnuclei-pool81-S12-P-GTATAC;1;1;1
Lnuclei-pool81-S12-Q-ACCTTC;1;1;1
Lnuclei-pool82-S13-B-ACTTGA;1;1;1
Lnuclei-pool82-S13-BB-GCTTCA;1;1;1
Lnuclei-pool82-S13-C-GCCAAT;1;1;1
Lnuclei-pool82-S13-CC-TCCTAT;1;1;1
Lnuclei-pool82-S13-DD-TAAGGC;1;1;1
Lnuclei-pool82-S13-EE-AACCTG;1;1;1
Lnuclei-pool82-S13-HH-GCACTT;1;1;1
Lnuclei-pool82-S13-L-TGTAGC;1;1;1
Lnuclei-pool82-S13-R-CTTCCA;1;1;1
Lnuclei-pool82-S13-S-CGAATG;1;1;1
Lnuclei-pool82-S13-T-AGCATC;1;1;1
Lnuclei-pool82-S13-U-TACCGA;1;1;1
Lnuclei-pool82-S13-Y-ATAGAC;1;1;1
Lnuclei-pool82-S13-Z-AGGTCT;1;1;1
Lnuclei-pool83-S14-AA-GGAATG;1;1;1
Lnuclei-pool83-S14-CC-TCCTAT;1;1;1
Lnuclei-pool83-S14-DD-TAAGGC;1;1;1
Lnuclei-pool83-S14-FF-TTCCCG;1;1;1
Lnuclei-pool83-S14-H-CAGATC;1;1;1
Lnuclei-pool83-S14-I-CTTGTA;1;1;1
Lnuclei-pool83-S14-P-GTATAC;1;1;1
Lnuclei-pool83-S14-Q-ACCTTC;1;1;1
Lnuclei-pool83-S14-R-CTTCCA;1;1;1
Lnuclei-pool83-S14-S-CGAATG;1;1;1
Lnuclei-pool83-S14-Y-ATAGAC;1;1;1
Lnuclei-pool84-S15-A-TAGCTT;1;1;1
Lnuclei-pool84-S15-AA-GGAATG;1;1;1
Lnuclei-pool84-S15-D-CGATGT;1;1;1
Lnuclei-pool84-S15-EE-AACCTG;1;1;1
Lnuclei-pool84-S15-FF-TTCCCG;1;1;1
Lnuclei-pool84-S15-G-TGACCA;1;1;1
Lnuclei-pool84-S15-H-CAGATC;1;1;1
Lnuclei-pool84-S15-J-GACGAG;1;1;1
Lnuclei-pool84-S15-L-TGTAGC;1;1;1
Lnuclei-pool84-S15-N-CTACTG;1;1;1
Lnuclei-pool84-S15-P-GTATAC;1;1;1
Lnuclei-pool84-S15-Q-ACCTTC;1;1;1
Lnuclei-pool84-S15-V-CAAGGA;1;1;1
Lnuclei-pool85-S16-B-ACTTGA;1;1;1
Lnuclei-pool85-S16-G-TGACCA;1;1;1
Lnuclei-pool85-S16-J-GACGAG;1;1;1
Lnuclei-pool85-S16-L-TGTAGC;1;1;1
Lnuclei-pool85-S16-M-TTGGCA;1;1;1
Lnuclei-pool86-S17-C-GCCAAT;1;1;1
Lnuclei-pool86-S17-CC-TCCTAT;1;1;1
Lnuclei-pool86-S17-FF-TTCCCG;1;1;1
Lnuclei-pool86-S17-O-CATATG;1;1;1
Lnuclei-pool86-S17-Q-ACCTTC;1;1;1
Lnuclei-pool86-S17-R-CTTCCA;1;1;1
Lnuclei-pool86-S17-X-CCGTAA;1;1;1
Lnuclei-pool87-S18-AA-GGAATG;1;1;1
Lnuclei-pool87-S18-B-ACTTGA;1;1;1
Lnuclei-pool87-S18-BB-GCTTCA;1;1;1
Lnuclei-pool87-S18-C-GCCAAT;1;1;1
Lnuclei-pool87-S18-DD-TAAGGC;1;1;1
Lnuclei-pool87-S18-HH-GCACTT;1;1;1
Lnuclei-pool87-S18-I-CTTGTA;1;1;1
Lnuclei-pool87-S18-R-CTTCCA;1;1;1
Lnuclei-pool87-S18-T-AGCATC;1;1;1
