## Supplementary material for "scSPLAT, a scalable plate-based protocol for single cell WGBS library preparation": Data S4

### Sheet: Cluster2_intersections
cluster	source	term_name	term_id	adjusted_p_value	term_size	intersection_size	intersections
2	GO:BP	oxoacid metabolic process	GO:0043436	1.61228e-10	1066	50	SEPHS2,PKLR,GSTZ1,GATM,GPD1,APOA5,PPARG,SULT1A2,SLC27A2,VARS2,APOC2,ABCD3,COMT,GPT,SLC25A13,PGM1,ACLY,LONP2,ECH1,HAO1,EPHX2,SULT2A1,CYP2C18,ZBTB20,PFKFB1,CTPS1,LIPC,MINPP1,HNF1A,CYP4A22,SCP2,ECI1,AGXT2,HPD,FABP1,TTC36,SARDH,GCKR,SLC19A1,LPIN3,CYP4F2,AKR1C1,HKDC1,CYP2B6,CYP3A5,ADI1,APOA1,HNF4A,SLC26A1,DIO1
2	GO:BP	organic acid metabolic process	GO:0006082	4.97859e-10	1098	50	SEPHS2,PKLR,GSTZ1,GATM,GPD1,APOA5,PPARG,SULT1A2,SLC27A2,VARS2,APOC2,ABCD3,COMT,GPT,SLC25A13,PGM1,ACLY,LONP2,ECH1,HAO1,EPHX2,SULT2A1,CYP2C18,ZBTB20,PFKFB1,CTPS1,LIPC,MINPP1,HNF1A,CYP4A22,SCP2,ECI1,AGXT2,HPD,FABP1,TTC36,SARDH,GCKR,SLC19A1,LPIN3,CYP4F2,AKR1C1,HKDC1,CYP2B6,CYP3A5,ADI1,APOA1,HNF4A,SLC26A1,DIO1
2	GO:BP	lipid metabolic process	GO:0006629	9.24969e-10	1446	58	CYB5R2,CLU,GSTZ1,CRPPA,SORL1,GPD1,APOA5,LDLR,PPARG,SULT1A2,PLCH2,SLC27A2,ETNPPL,SRC,B4GALT3,SERPINA6,SEL1L,PLA2G12B,APOC2,RBP4,HSD17B6,ABCD3,COMT,AADAC,ACLY,LONP2,ECH1,HAO1,RDH5,EPHX2,SULT2A1,CYP2C18,ZBTB20,APOH,LIPC,PIK3R1,RAB4A,HNF1A,CYP4A22,SCP2,ECI1,CD81,NR1I2,FABP1,PLPPR2,LPIN3,CYP4F2,SPHK2,AKR1C1,HSD17B2,HSD17B13,GPER1,CYP2B6,CYP3A5,NR0B2,APOA1,HNF4A,THRSP
2	GO:BP	carboxylic acid metabolic process	GO:0019752	3.05355e-09	1033	47	SEPHS2,PKLR,GSTZ1,GATM,GPD1,APOA5,PPARG,SLC27A2,VARS2,APOC2,ABCD3,COMT,GPT,SLC25A13,PGM1,ACLY,LONP2,ECH1,HAO1,EPHX2,SULT2A1,CYP2C18,ZBTB20,PFKFB1,CTPS1,LIPC,HNF1A,CYP4A22,SCP2,ECI1,AGXT2,HPD,FABP1,TTC36,SARDH,GCKR,SLC19A1,LPIN3,CYP4F2,AKR1C1,HKDC1,CYP2B6,CYP3A5,ADI1,APOA1,HNF4A,DIO1
2	GO:BP	small molecule metabolic process	GO:0044281	5.79033e-08	1924	65	SEPHS2,PKLR,GSTZ1,GATM,GPD1,APOA5,LDLR,PPARG,SLC35A2,SULT1A2,PLCH2,SLC27A2,VARS2,SRC,NADK,APOC2,RBP4,HSD17B6,ABCD3,COMT,GPT,SLC25A13,PGM1,ACLY,LONP2,ECH1,HAO1,RDH5,EPHX2,SULT2A1,CYP2C18,ZBTB20,NADK2,PFKFB1,CTPS1,LIPC,MINPP1,HNF1A,CYP4A22,SCP2,ECI1,AGXT2,HPD,FABP1,TTC36,FGGY,SARDH,GCKR,SLC19A1,LPIN3,CYP4F2,SPHK2,AKR1C1,XDH,HKDC1,GPER1,CYP2B6,CYP3A5,ADI1,NR0B2,APOA1,CA5A,HNF4A,SLC26A1,DIO1
2	GO:BP	monocarboxylic acid metabolic process	GO:0032787	2.44525e-07	663	34	PKLR,GSTZ1,GATM,GPD1,APOA5,PPARG,SLC27A2,APOC2,ABCD3,PGM1,ACLY,LONP2,ECH1,HAO1,EPHX2,SULT2A1,CYP2C18,ZBTB20,PFKFB1,LIPC,HNF1A,CYP4A22,SCP2,ECI1,AGXT2,FABP1,GCKR,LPIN3,CYP4F2,AKR1C1,HKDC1,CYP2B6,CYP3A5,APOA1
2	GO:BP	lipid transport	GO:0006869	6.35891e-07	414	26	CLU,SLC10A5,SLC22A9,SLC51A,APOA5,LDLR,PPARG,SLC27A2,PLA2G12B,APOC2,RBP4,TMEM30B,ABCD3,SLC51B,APOH,LIPC,HNF1A,ABCG8,SCP2,SLCO2B1,FABP1,CYP4F2,AKR1C1,NR0B2,APOA1,THRSP
2	GO:BP	steroid metabolic process	GO:0008202	6.58343e-06	334	22	CYB5R2,APOA5,LDLR,SULT1A2,SLC27A2,SERPINA6,HSD17B6,COMT,ACLY,RDH5,EPHX2,SULT2A1,LIPC,HNF1A,SCP2,NR1I2,AKR1C1,HSD17B2,CYP2B6,CYP3A5,NR0B2,APOA1
2	GO:BP	cellular lipid metabolic process	GO:0044255	6.65032e-06	1079	42	GSTZ1,CRPPA,SORL1,GPD1,APOA5,LDLR,PPARG,PLCH2,SLC27A2,ETNPPL,B4GALT3,SEL1L,PLA2G12B,APOC2,RBP4,ABCD3,AADAC,ACLY,LONP2,ECH1,HAO1,RDH5,EPHX2,CYP2C18,APOH,LIPC,PIK3R1,RAB4A,HNF1A,CYP4A22,SCP2,ECI1,FABP1,PLPPR2,LPIN3,CYP4F2,SPHK2,AKR1C1,CYP2B6,CYP3A5,APOA1,THRSP
2	GO:BP	lipid localization	GO:0010876	7.13456e-06	464	26	CLU,SLC10A5,SLC22A9,SLC51A,APOA5,LDLR,PPARG,SLC27A2,PLA2G12B,APOC2,RBP4,TMEM30B,ABCD3,SLC51B,APOH,LIPC,HNF1A,ABCG8,SCP2,SLCO2B1,FABP1,CYP4F2,AKR1C1,NR0B2,APOA1,THRSP
2	GO:BP	organic hydroxy compound metabolic process	GO:1901615	3.19782e-05	571	28	CYB5R2,GPD1,APOA5,LDLR,SULT1A2,PLCH2,SLC27A2,RBP4,HSD17B6,COMT,ACLY,HAO1,RDH5,EPHX2,SULT2A1,CYP2C18,LIPC,MINPP1,HNF1A,SCP2,CYP4F2,SPHK2,AKR1C1,GPER1,CYP3A5,NR0B2,APOA1,DIO1
2	GO:BP	fatty acid metabolic process	GO:0006631	5.13521e-05	407	23	GSTZ1,APOA5,PPARG,SLC27A2,APOC2,ABCD3,ACLY,LONP2,ECH1,HAO1,EPHX2,CYP2C18,LIPC,HNF1A,CYP4A22,SCP2,ECI1,FABP1,LPIN3,CYP4F2,AKR1C1,CYP2B6,APOA1
2	GO:BP	lipid catabolic process	GO:0016042	6.99218e-05	348	21	SORL1,APOA5,LDLR,PLCH2,SLC27A2,PLA2G12B,APOC2,HSD17B6,ABCD3,AADAC,LONP2,ECH1,HAO1,SULT2A1,LIPC,SCP2,ECI1,FABP1,LPIN3,CYP4F2,APOA1
2	GO:BP	alcohol metabolic process	GO:0006066	7.15487e-05	381	22	GPD1,APOA5,LDLR,SULT1A2,PLCH2,RBP4,ACLY,HAO1,RDH5,EPHX2,SULT2A1,CYP2C18,LIPC,MINPP1,HNF1A,SCP2,SPHK2,AKR1C1,GPER1,CYP3A5,NR0B2,APOA1
2	GO:BP	triglyceride metabolic process	GO:0006641	0.000168303	113	12	SORL1,APOA5,LDLR,SEL1L,APOC2,AADAC,APOH,LIPC,FABP1,LPIN3,APOA1,THRSP
2	GO:BP	triglyceride homeostasis	GO:0070328	0.000173573	40	8	APOA5,PLA2G12B,APOC2,LIPC,ABCG8,GCKR,APOA1,HNF4A
2	GO:BP	acylglycerol homeostasis	GO:0055090	0.000173573	40	8	APOA5,PLA2G12B,APOC2,LIPC,ABCG8,GCKR,APOA1,HNF4A
2	GO:BP	lipid modification	GO:0030258	0.000186856	215	16	APOA5,PPARG,SLC27A2,ABCD3,LONP2,ECH1,HAO1,EPHX2,CYP4A22,SCP2,ECI1,FABP1,PLPPR2,SPHK2,CYP3A5,APOA1
2	GO:BP	organic anion transport	GO:0015711	0.00022748	373	21	CYB5R2,SLC10A5,SLC22A9,SLC51A,SLC35A2,PLA2G12B,SLC38A7,SLC25A13,SLC22A7,SLC51B,SLC17A2,HNF1A,SLCO2B1,SLC19A1,CYP4F2,AKR1C1,NR0B2,CA5A,SLC26A1,SLC22A10,SLC4A2
2	GO:BP	organic acid transport	GO:0015849	0.000375438	318	19	SLC10A5,SLC22A9,SLC51A,PPARG,SLC27A2,PLA2G12B,ABCD3,SLC38A7,SLC25A13,SLC51B,HNF1A,SLCO2B1,FABP1,SLC19A1,CYP4F2,AKR1C1,NR0B2,SLC26A1,THRSP
2	GO:BP	cellular lipid catabolic process	GO:0044242	0.000500269	231	16	SORL1,APOA5,LDLR,SLC27A2,APOC2,ABCD3,AADAC,LONP2,ECH1,HAO1,LIPC,SCP2,ECI1,FABP1,LPIN3,APOA1
2	GO:BP	platelet degranulation	GO:0002576	0.000613228	127	12	CLU,ITIH3,DMTN,HRG,PLG,SPP2,SERPING1,APOH,ALB,KNG1,SERPINA1,APOA1
2	GO:BP	negative regulation of wound healing	GO:0061045	0.000627705	83	10	F10,HRG,PLG,SERPING1,APOH,MIR200B,KNG1,APCS,F12,PHLDB2
2	GO:BP	organic substance transport	GO:0071702	0.000779965	2657	69	CYB5R2,CLU,RILP,DOC2B,RPS26,SORL1,SLC10A5,PDZK1,SLC22A9,NCOA4,SLC51A,APOA5,LDLR,PPARG,AQP3,SLC35A2,SLC27A2,KPNA7,SRC,NADK,TFRC,RPL15,DMTN,SEL1L,PLA2G12B,APOC2,RBP4,TMEM30B,ABCD3,SLC38A7,SEC16B,SLC25A13,HRG,LONP2,SLC22A7,SLC51B,APOH,LIPC,PIK3R1,RAB4A,SLC17A2,HNF1A,ABCG8,SCP2,CD81,SLCO2B1,SRI,FABP1,BAIAP3,PMPCA,GCKR,SLC19A1,CYP4F2,SELENBP1,AKR1C1,SLC28A1,GPER1,TMED1,SLC5A9,RAB17,NR0B2,APOA1,CA5A,HN…
2	GO:BP	positive regulation of lipid metabolic process	GO:0045834	0.00078762	155	13	APOA5,LDLR,PPARG,SRC,APOC2,AADAC,ZBTB20,SCP2,CD81,FABP1,SPHK2,HSD17B13,APOA1
2	GO:BP	monocarboxylic acid catabolic process	GO:0072329	0.000860107	131	12	SLC27A2,ABCD3,LONP2,ECH1,HAO1,SULT2A1,SCP2,ECI1,AGXT2,FABP1,LPIN3,CYP4F2
2	GO:BP	wound healing	GO:0042060	0.000976563	555	25	F10,ETS1,SRC,DMTN,HRG,SERPINC1,PLG,LNPK,SERPING1,APOH,SERPIND1,PIK3R1,PPL,MIR200B,ARHGAP24,CYP4F2,PROZ,KNG1,APCS,HGFAC,F12,SERPINA1,HNF4A,PHLDB2,C4BPB
2	GO:BP	carboxylic acid catabolic process	GO:0046395	0.00110652	245	16	GSTZ1,SLC27A2,ABCD3,GPT,LONP2,ECH1,HAO1,SULT2A1,SCP2,ECI1,AGXT2,HPD,FABP1,SARDH,LPIN3,CYP4F2
2	GO:BP	bile acid and bile salt transport	GO:0015721	0.00114696	35	7	SLC10A5,SLC51A,SLC51B,HNF1A,SLCO2B1,AKR1C1,NR0B2
2	GO:BP	establishment of localization	GO:0051234	0.00138073	5364	114	CYB5R2,CLU,ITIH3,RILP,DOC2B,SPIDR,RPS26,F10,SORL1,SLC10A5,PDZK1,BHLHA15,SLC22A9,NCOA4,SLC51A,FXYD1,APOA5,LDLR,PPARG,AQP3,SLC35A2,ARHGAP45,WDR91,SLC27A2,SCARA3,KPNA7,SRC,SLC30A10,NADK,TFRC,RPL15,C4BPA,DMTN,SEL1L,PLA2G12B,C2,APOC2,RBP4,TMEM30B,ABCD3,EXOC3L4,COMT,SLC38A7,SEC16B,LCN2,MCHR1,SLC25A13,PGM1,ACLY,HRG,LONP2,TMEM37,IKBKG,SERPINC1,PLG,CLCN5,SPP2,SLC22A7,SERPING1,SLC51B,APOH,LIPC,SLC41A2,PIK3…
2	GO:BP	regulation of blood coagulation	GO:0030193	0.00141587	70	9	F10,DMTN,HRG,SERPINC1,PLG,SERPING1,APOH,KNG1,F12
2	GO:BP	anion transport	GO:0006820	0.0014757	529	24	CYB5R2,SLC10A5,PDZK1,SLC22A9,SLC51A,FXYD1,SLC35A2,PLA2G12B,SLC38A7,SLC25A13,CLCN5,SLC22A7,SLC51B,SLC17A2,HNF1A,SLCO2B1,SLC19A1,CYP4F2,AKR1C1,NR0B2,CA5A,SLC26A1,SLC22A10,SLC4A2
2	GO:BP	regulation of wound healing	GO:0061041	0.00151047	138	12	F10,DMTN,HRG,SERPINC1,PLG,SERPING1,APOH,MIR200B,KNG1,APCS,F12,PHLDB2
2	GO:BP	organic hydroxy compound transport	GO:0015850	0.00157002	283	17	CLU,SLC10A5,SLC51A,APOA5,LDLR,AQP3,APOC2,RBP4,SLC51B,LIPC,HNF1A,ABCG8,SCP2,SLCO2B1,AKR1C1,NR0B2,APOA1
2	GO:BP	negative regulation of endopeptidase activity	GO:0010951	0.00161095	252	16	ITIH3,SORL1,SRC,ITIH1,SERPINA6,HRG,SERPINC1,SPP2,SERPING1,SERPIND1,FABP1,SERPINF1,KNG1,FETUB,ITIH2,SERPINA1
2	GO:BP	blood coagulation	GO:0007596	0.00169403	351	19	F10,SRC,DMTN,HRG,SERPINC1,PLG,LNPK,SERPING1,APOH,SERPIND1,PIK3R1,CYP4F2,PROZ,KNG1,HGFAC,F12,SERPINA1,HNF4A,C4BPB
2	GO:BP	regulation of hemostasis	GO:1900046	0.00180733	72	9	F10,DMTN,HRG,SERPINC1,PLG,SERPING1,APOH,KNG1,F12
2	GO:BP	acylglycerol metabolic process	GO:0006639	0.0019027	141	12	SORL1,APOA5,LDLR,SEL1L,APOC2,AADAC,APOH,LIPC,FABP1,LPIN3,APOA1,THRSP
2	GO:BP	hemostasis	GO:0007599	0.00200769	355	19	F10,SRC,DMTN,HRG,SERPINC1,PLG,LNPK,SERPING1,APOH,SERPIND1,PIK3R1,CYP4F2,PROZ,KNG1,HGFAC,F12,SERPINA1,HNF4A,C4BPB
2	GO:BP	transport	GO:0006810	0.00205123	5214	111	CYB5R2,CLU,ITIH3,RILP,DOC2B,RPS26,F10,SORL1,SLC10A5,PDZK1,BHLHA15,SLC22A9,NCOA4,SLC51A,FXYD1,APOA5,LDLR,PPARG,AQP3,SLC35A2,ARHGAP45,WDR91,SLC27A2,SCARA3,KPNA7,SRC,SLC30A10,NADK,TFRC,RPL15,C4BPA,DMTN,SEL1L,PLA2G12B,C2,APOC2,RBP4,TMEM30B,ABCD3,EXOC3L4,COMT,SLC38A7,SEC16B,LCN2,MCHR1,SLC25A13,PGM1,ACLY,HRG,LONP2,TMEM37,SERPINC1,PLG,CLCN5,SPP2,SLC22A7,SERPING1,SLC51B,APOH,LIPC,SLC41A2,PIK3R1,RAB4A,SGK…
2	GO:BP	neutral lipid metabolic process	GO:0006638	0.00205218	142	12	SORL1,APOA5,LDLR,SEL1L,APOC2,AADAC,APOH,LIPC,FABP1,LPIN3,APOA1,THRSP
2	GO:BP	triglyceride catabolic process	GO:0019433	0.00207495	38	7	SORL1,APOA5,APOC2,AADAC,LIPC,FABP1,APOA1
2	GO:BP	regulation of lipid metabolic process	GO:0019216	0.00209373	391	20	GSTZ1,SORL1,APOA5,LDLR,PPARG,SRC,APOC2,AADAC,LONP2,EPHX2,ZBTB20,SCP2,CD81,FABP1,SPHK2,HSD17B13,GPER1,APOA1,HNF4A,THRSP
2	GO:BP	lipid homeostasis	GO:0055088	0.00212033	169	13	APOA5,LDLR,PPARG,PLA2G12B,APOC2,EPHX2,ZBTB20,LIPC,ABCG8,GCKR,AKR1C1,APOA1,HNF4A
2	GO:BP	regulation of triglyceride catabolic process	GO:0010896	0.00219441	14	5	SORL1,APOA5,APOC2,AADAC,APOA1
2	GO:BP	positive regulation of protein exit from endoplasmic reticulum	GO:0070863	0.00219441	14	5	SORL1,TMEM30B,SEC16B,SLC51B,CD81
2	GO:BP	coagulation	GO:0050817	0.00227667	358	19	F10,SRC,DMTN,HRG,SERPINC1,PLG,LNPK,SERPING1,APOH,SERPIND1,PIK3R1,CYP4F2,PROZ,KNG1,HGFAC,F12,SERPINA1,HNF4A,C4BPB
2	GO:BP	organic acid catabolic process	GO:0016054	0.00256144	261	16	GSTZ1,SLC27A2,ABCD3,GPT,LONP2,ECH1,HAO1,SULT2A1,SCP2,ECI1,AGXT2,HPD,FABP1,SARDH,LPIN3,CYP4F2
2	GO:BP	positive regulation of small molecule metabolic process	GO:0062013	0.00296703	147	12	GPD1,APOA5,PPARG,SRC,APOC2,COMT,GPT,ZBTB20,PFKFB1,FABP1,GPER1,APOA1
2	GO:BP	negative regulation of peptidase activity	GO:0010466	0.00312713	265	16	ITIH3,SORL1,SRC,ITIH1,SERPINA6,HRG,SERPINC1,SPP2,SERPING1,SERPIND1,FABP1,SERPINF1,KNG1,FETUB,ITIH2,SERPINA1
2	GO:BP	regulation of coagulation	GO:0050818	0.00321841	77	9	F10,DMTN,HRG,SERPINC1,PLG,SERPING1,APOH,KNG1,F12
2	GO:BP	negative regulation of response to wounding	GO:1903035	0.00328849	99	10	F10,HRG,PLG,SERPING1,APOH,MIR200B,KNG1,APCS,F12,PHLDB2
2	GO:BP	cholesterol homeostasis	GO:0042632	0.00328849	99	10	APOA5,LDLR,PLA2G12B,APOC2,EPHX2,LIPC,ABCG8,AKR1C1,APOA1,HNF4A
2	GO:BP	sterol homeostasis	GO:0055092	0.0036083	100	10	APOA5,LDLR,PLA2G12B,APOC2,EPHX2,LIPC,ABCG8,AKR1C1,APOA1,HNF4A
2	GO:BP	regulation of triglyceride metabolic process	GO:0090207	0.00422381	42	7	SORL1,APOA5,LDLR,APOC2,AADAC,APOA1,THRSP
2	GO:BP	regulation of lipid catabolic process	GO:0050994	0.00450792	60	8	SORL1,APOA5,LDLR,APOC2,AADAC,LONP2,FABP1,APOA1
2	GO:BP	protein activation cascade	GO:0072376	0.00495597	28	6	F10,SERPINC1,SERPING1,APOH,KNG1,F12
2	GO:BP	blood coagulation, fibrin clot formation	GO:0072378	0.00495597	28	6	F10,SERPINC1,SERPING1,APOH,KNG1,F12
2	GO:BP	negative regulation of hydrolase activity	GO:0051346	0.00595346	456	21	ITIH3,SORL1,SRC,ITIH1,SERPINA6,HRG,SERPINC1,SPP2,SERPING1,SERPIND1,FABP1,PHACTR1,ELFN1,SERPINF1,SPHK2,KNG1,APCS,FETUB,ITIH2,SERPINA1,APOA1
2	GO:BP	regulation of biological quality	GO:0065008	0.0080743	4116	91	CLU,ACVR1B,PEX11A,RILP,DOC2B,F10,ETS1,BHLHA15,GATM,SLC22A9,NCOA4,FXYD1,APOA5,LDLR,PPARG,AQP3,FGD4,VARS2,SRC,SLC30A10,NADK,TFRC,DMTN,SEL1L,PLA2G12B,APOC2,RBP4,TMEM30B,HSD17B6,COMT,LCN2,MCHR1,HRG,RFC1,SERPINC1,RDH5,EPHX2,PLG,SULT2A1,CYP2C18,ZBTB20,LNPK,SERPING1,SLC51B,APOH,SERPIND1,LIPC,TMPRSS6,AR,PIK3R1,HNF1A,ABCG8,A1CF,SCP2,LIME1,CD81,BACE1,SRI,ALB,FGGY,RHOF,MBP,SCX,RARA,CDC20,BAIAP3,JAK3,RGS14,S…
2	GO:BP	regulation of complement activation	GO:0030449	0.00862293	110	10	CLU,C9,C4BPA,C2,SERPING1,CD81,CD46,CPN2,CPN1,C4BPB
2	GO:BP	blood coagulation, intrinsic pathway	GO:0007597	0.00895989	18	5	SERPINC1,SERPING1,APOH,KNG1,F12
2	GO:BP	intestinal cholesterol absorption	GO:0030299	0.00895989	18	5	APOA5,LDLR,ABCG8,AKR1C1,APOA1
2	GO:BP	localization	GO:0051179	0.00986518	6938	135	CYB5R2,CLU,ACVR1B,ITIH3,RILP,DOC2B,SPIDR,RPS26,F10,SORL1,SLC10A5,PDZK1,ETS1,BHLHA15,SLC22A9,NCOA4,SLC51A,FXYD1,APOA5,LDLR,PPARG,LHX6,AQP3,SLC35A2,ARHGAP45,WDR91,SLC27A2,SCARA3,FYB2,KPNA7,SRC,SLC30A10,TUBGCP2,NADK,TFRC,RPL15,C4BPA,DMTN,SEL1L,PLA2G12B,C2,APOC2,RBP4,TMEM30B,ABCD3,EXOC3L4,COMT,SLC38A7,RNF186,SEC16B,LCN2,MCHR1,SLC25A13,PGM1,ACLY,PTP4A1,HRG,LONP2,ECH1,HAO1,TMEM37,IKBKG,SERPINC1,EPHX2,P…
2	GO:BP	positive regulation of triglyceride catabolic process	GO:0010898	0.0102687	9	4	APOA5,APOC2,AADAC,APOA1
2	GO:BP	neutral lipid catabolic process	GO:0046461	0.0107125	48	7	SORL1,APOA5,APOC2,AADAC,LIPC,FABP1,APOA1
2	GO:BP	acylglycerol catabolic process	GO:0046464	0.0107125	48	7	SORL1,APOA5,APOC2,AADAC,LIPC,FABP1,APOA1
2	GO:BP	regulation of endopeptidase activity	GO:0052548	0.0113398	437	20	ITIH3,SORL1,PPARG,SRC,ITIH1,SERPINA6,HRG,SERPINC1,SPP2,SERPING1,SERPIND1,FABP1,MBP,SERPINF1,XDH,KNG1,GPER1,FETUB,ITIH2,SERPINA1
2	GO:BP	small molecule catabolic process	GO:0044282	0.0113398	437	20	PKLR,GSTZ1,SULT1A2,SLC27A2,HSD17B6,ABCD3,GPT,LONP2,ECH1,HAO1,SULT2A1,SCP2,ECI1,AGXT2,HPD,FABP1,SARDH,LPIN3,CYP4F2,XDH
2	GO:BP	response to wounding	GO:0009611	0.011856	680	26	F10,ETS1,SRC,DMTN,HRG,SERPINC1,PLG,LNPK,SERPING1,APOH,SERPIND1,PIK3R1,PPL,MIR200B,ARHGAP24,CYP4F2,PROZ,KNG1,APCS,HGFAC,F12,SERPINA1,APOA1,HNF4A,PHLDB2,C4BPB
2	GO:BP	cholesterol transport	GO:0030301	0.0128726	115	10	CLU,APOA5,LDLR,APOC2,LIPC,HNF1A,ABCG8,SCP2,AKR1C1,APOA1
2	GO:BP	regulation of response to wounding	GO:1903034	0.0152501	172	12	F10,DMTN,HRG,SERPINC1,PLG,SERPING1,APOH,MIR200B,KNG1,APCS,F12,PHLDB2
2	GO:BP	intestinal lipid absorption	GO:0098856	0.0158366	20	5	APOA5,LDLR,ABCG8,AKR1C1,APOA1
2	GO:BP	positive regulation of lipoprotein lipase activity	GO:0051006	0.0169215	10	4	APOA5,APOC2,APOH,APOA1
2	GO:BP	regulation of protein activation cascade	GO:2000257	0.0169215	10	4	F10,SERPINC1,SERPING1,F12
2	GO:BP	regulation of hydrolase activity	GO:0051336	0.0192972	1252	38	ITIH3,SORL1,BCAR3,APOA5,PPARG,ARHGAP45,FGD4,SRC,PLEKHG6,ITIH1,SERPINA6,APOC2,HRG,SERPINC1,SPP2,SERPING1,APOH,SERPIND1,LIPC,FABP1,MBP,PHACTR1,ELFN1,RGS14,SERPINF1,ARHGAP24,SPHK2,XDH,KNG1,APCS,RCAN1,GPER1,RGS3,FETUB,ITIH2,SERPINA1,APOA1,CCL16
2	GO:BP	complement activation	GO:0006956	0.0216223	178	12	CLU,C9,C4BPA,C2,SERPING1,CD81,CD46,C1R,APCS,CPN2,CPN1,C4BPB
2	GO:BP	fatty acid transport	GO:0015908	0.0222214	97	9	SLC22A9,PPARG,SLC27A2,PLA2G12B,ABCD3,HNF1A,FABP1,CYP4F2,THRSP
2	GO:BP	primary alcohol metabolic process	GO:0034308	0.0222214	97	9	GPD1,SULT1A2,RBP4,HAO1,RDH5,SULT2A1,CYP2C18,AKR1C1,CYP3A5
2	GO:BP	glycerolipid catabolic process	GO:0046503	0.0223355	74	8	SORL1,APOA5,LDLR,APOC2,AADAC,LIPC,FABP1,APOA1
2	GO:BP	lipid digestion	GO:0044241	0.0262745	22	5	APOA5,LDLR,ABCG8,AKR1C1,APOA1
2	GO:BP	reverse cholesterol transport	GO:0043691	0.0262745	22	5	CLU,APOC2,LIPC,HNF1A,APOA1
2	GO:BP	positive regulation of triglyceride lipase activity	GO:0061365	0.0262911	11	4	APOA5,APOC2,APOH,APOA1
2	GO:BP	negative regulation of blood coagulation	GO:0030195	0.0271059	55	7	F10,HRG,PLG,SERPING1,APOH,KNG1,F12
2	GO:BP	carboxylic acid transport	GO:0046942	0.0282399	280	15	SLC10A5,SLC22A9,SLC51A,PLA2G12B,SLC38A7,SLC25A13,SLC51B,SLC17A2,HNF1A,SLCO2B1,SLC19A1,CYP4F2,AKR1C1,NR0B2,SLC26A1
2	GO:BP	regulation of peptidase activity	GO:0052547	0.0300094	467	20	ITIH3,SORL1,PPARG,SRC,ITIH1,SERPINA6,HRG,SERPINC1,SPP2,SERPING1,SERPIND1,FABP1,MBP,SERPINF1,XDH,KNG1,GPER1,FETUB,ITIH2,SERPINA1
2	GO:BP	negative regulation of hemostasis	GO:1900047	0.0306025	56	7	F10,HRG,PLG,SERPING1,APOH,KNG1,F12
2	GO:BP	small molecule biosynthetic process	GO:0044283	0.0310799	675	25	SEPHS2,PKLR,GATM,GPD1,APOA5,SLC27A2,APOC2,RBP4,ABCD3,GPT,SLC25A13,PGM1,ACLY,EPHX2,PFKFB1,LIPC,HNF1A,CYP4A22,SCP2,AGXT2,SPHK2,XDH,GPER1,ADI1,APOA1
2	GO:BP	organophosphate metabolic process	GO:0019637	0.0327654	1040	33	PKLR,GSTZ1,GPD1,APOA5,LDLR,SULT1A2,PLCH2,ETNPPL,NADK,PLA2G12B,APOC2,SLC25A13,PGM1,ACLY,SULT2A1,ZBTB20,NADK2,PFKFB1,CTPS1,LIPC,PIK3R1,RAB4A,MINPP1,SCP2,PLPPR2,GCKR,LPIN3,SPHK2,XDH,HKDC1,GPER1,APOA1,SLC26A1
2	GO:BP	positive regulation of hemostasis	GO:1900048	0.0331812	23	5	DMTN,HRG,PLG,APOH,F12
2	GO:BP	positive regulation of blood coagulation	GO:0030194	0.0331812	23	5	DMTN,HRG,PLG,APOH,F12
2	GO:BP	sterol transport	GO:0015918	0.0332856	128	10	CLU,APOA5,LDLR,APOC2,LIPC,HNF1A,ABCG8,SCP2,AKR1C1,APOA1
2	GO:BP	negative regulation of proteolysis	GO:0045861	0.0338706	356	17	ITIH3,SORL1,SRC,ITIH1,SERPINA6,HRG,SERPINC1,SPP2,SERPING1,SERPIND1,FABP1,TTC36,SERPINF1,KNG1,FETUB,ITIH2,SERPINA1
2	GO:BP	lipid biosynthetic process	GO:0008610	0.0354058	768	27	CYB5R2,CRPPA,GPD1,APOA5,LDLR,SLC27A2,ETNPPL,B4GALT3,SERPINA6,APOC2,HSD17B6,ABCD3,ACLY,EPHX2,ZBTB20,LIPC,PIK3R1,RAB4A,HNF1A,SCP2,LPIN3,SPHK2,HSD17B2,HSD17B13,GPER1,APOA1,THRSP
2	GO:BP	glucose homeostasis	GO:0042593	0.0365953	252	14	BHLHA15,PPARG,NADK,RBP4,ZBTB20,PIK3R1,HNF1A,SRI,BAIAP3,SERPINF1,GCKR,HKDC1,GPER1,HNF4A
2	GO:BP	carbohydrate homeostasis	GO:0033500	0.03825	253	14	BHLHA15,PPARG,NADK,RBP4,ZBTB20,PIK3R1,HNF1A,SRI,BAIAP3,SERPINF1,GCKR,HKDC1,GPER1,HNF4A
2	GO:BP	obsolete oxidation-reduction process	GO:0055114	0.0383212	475	20	CYB5R2,OGFOD2,GPD1,HSD17B6,HAO1,RDH5,CYP2C18,CYP4A22,GPX2,HPD,SARDH,CYP4F2,AKR1C1,HSD17B2,XDH,HSD17B13,CYP2B6,CYP3A5,ADI1,DIO1
2	GO:BP	very-low-density lipoprotein particle remodeling	GO:0034372	0.0389923	12	4	APOA5,APOC2,LIPC,APOA1
2	GO:BP	regulation of lipoprotein lipase activity	GO:0051004	0.0414241	24	5	APOA5,APOC2,APOH,LIPC,APOA1
2	GO:BP	positive regulation of triglyceride metabolic process	GO:0090208	0.0414241	24	5	APOA5,LDLR,APOC2,AADAC,APOA1
2	GO:BP	positive regulation of coagulation	GO:0050820	0.0414241	24	5	DMTN,HRG,PLG,APOH,F12
2	GO:BP	regulation of body fluid levels	GO:0050878	0.042679	519	21	F10,AQP3,SRC,DMTN,HRG,SERPINC1,PLG,LNPK,SERPING1,APOH,SERPIND1,PIK3R1,CYP4F2,XDH,PROZ,KNG1,HGFAC,F12,SERPINA1,HNF4A,C4BPB
2	GO:BP	organic acid biosynthetic process	GO:0016053	0.0431551	326	16	SEPHS2,PKLR,GATM,APOA5,SLC27A2,APOC2,ABCD3,ACLY,EPHX2,LIPC,HNF1A,CYP4A22,SCP2,AGXT2,ADI1,APOA1
2	GO:BP	fatty acid catabolic process	GO:0009062	0.0456499	106	9	SLC27A2,ABCD3,LONP2,ECH1,HAO1,SCP2,ECI1,FABP1,LPIN3
2	GO:BP	fatty acid oxidation	GO:0019395	0.0492262	107	9	PPARG,SLC27A2,ABCD3,LONP2,ECH1,HAO1,SCP2,ECI1,FABP1
2	GO:BP	regulation of humoral immune response	GO:0002920	0.0496324	134	10	CLU,C9,C4BPA,C2,SERPING1,CD81,CD46,CPN2,CPN1,C4BPB
1	GO:BP	regulation of molecular function	GO:0065009	0.00105571	3191	47	DENND4B,SIGIRR,SHANK2,TBC1D10C,TNFSF4,NR2F2,RINL,ARHGEF3,DDAH2,RIPOR2,TMC8,GLRX,PIK3CG,FXYD7,CLN5,RFFL,ASAP3,ESR1,MRTFA,ARHGEF2,ITGB2,VMA21,AGRN,ARHGDIB,ZFPM1,CCL5,RCN3,TCAF1,SHH,SRCIN1,PPIF,UHRF1,PTPRF,CYBA,CRB2,WAPL,AXIN1,ENG,PLCB2,CASP8,MAP3K13,ARHGAP25,CARD8,GPSM3,PLXNC1,ELMO1,GMFG
1	GO:BP	response to cytokine	GO:0034097	0.00167854	1242	26	SIGIRR,STAT5A,ELF1,SBNO2,PALM3,TNFSF4,TNFSF8,RIPOR2,ETS1,RFFL,CUL1,ARHGEF2,ITGB2,OSM,PTPN7,CCL5,TNFRSF25,IL17C,NR5A2,CYBA,GBP5,MIR142,LCP1,CASP8,AFF3,CARD8
1	GO:BP	signaling	GO:0023052	0.00430932	6937	77	DENND4B,SIGIRR,CD63,STAT5A,SHANK2,ELF1,PALM3,TBC1D10C,TNFSF4,NR2F2,ARHGEF3,GPAM,TNFSF8,MYO1G,DDAH2,RIPOR2,TMC8,SH3BP2,PIK3CG,KLHL6,FXYD7,RFFL,MIR23A,ESR1,CUL1,HCST,ARHGEF2,ITGB2,MYCBPAP,ATOH8,OSM,NADK,ADGRG5,AGRN,PTPN7,ARHGDIB,GPR180,CCL5,RCN3,LRRC4,CHRD,TNFRSF25,SHH,GATA4,PPIF,IL17C,RTN4RL2,TCF7L1,CXXC5,NR5A2,PTPRF,CYBA,CRB2,F7,SALL1,PLEKHH3,AXIN1,TFR2,FERMT3,ADA2,ENG,PLCB2,MIR142,LCP1,CASP8,LDL…
1	GO:BP	cell migration	GO:0016477	0.00449098	1660	30	CD63,STAT5A,NR2F2,MYO1G,RIPOR2,ETS1,PIK3CG,RFFL,ASAP3,MIR23A,MRTFA,ARHGEF2,ITGB2,ATOH8,ARHGDIB,CCL5,TCAF1,CHRD,SHH,SRCIN1,PTPRF,CRB2,F7,FERMT3,ENG,LCP1,LDLRAD4,GPSM3,PLXNC1,ELMO1
1	GO:BP	cell communication	GO:0007154	0.00502195	6961	77	DENND4B,SIGIRR,CD63,STAT5A,SHANK2,ELF1,PALM3,TBC1D10C,TNFSF4,NR2F2,ARHGEF3,GPAM,TNFSF8,MYO1G,DDAH2,RIPOR2,TMC8,SH3BP2,PIK3CG,KLHL6,RFFL,MIR23A,ESR1,CUL1,HCST,ARHGEF2,NUDT1,ITGB2,MYCBPAP,ATOH8,OSM,NADK,ADGRG5,AGRN,PTPN7,ARHGDIB,GPR180,CCL5,RCN3,LRRC4,CHRD,TNFRSF25,SHH,GATA4,PPIF,IL17C,RTN4RL2,TCF7L1,CXXC5,NR5A2,PTPRF,CYBA,CRB2,F7,SALL1,PLEKHH3,AXIN1,TFR2,FERMT3,ADA2,ENG,PLCB2,MIR142,LCP1,CASP8,LDL…
1	GO:BP	cellular response to cytokine stimulus	GO:0071345	0.0164247	1148	23	SIGIRR,STAT5A,ELF1,SBNO2,PALM3,TNFSF4,TNFSF8,RIPOR2,RFFL,CUL1,ARHGEF2,ITGB2,OSM,PTPN7,CCL5,TNFRSF25,IL17C,NR5A2,CYBA,GBP5,LCP1,CASP8,CARD8
1	GO:BP	regulation of cell migration	GO:0030334	0.0238396	1008	21	STAT5A,NR2F2,RIPOR2,ETS1,PIK3CG,RFFL,MIR23A,ARHGEF2,ATOH8,ARHGDIB,CCL5,TCAF1,CHRD,SHH,SRCIN1,F7,FERMT3,ENG,LDLRAD4,GPSM3,PLXNC1
1	GO:BP	signal transduction	GO:0007165	0.025983	6447	71	DENND4B,SIGIRR,CD63,STAT5A,SHANK2,ELF1,PALM3,TBC1D10C,TNFSF4,NR2F2,ARHGEF3,GPAM,TNFSF8,MYO1G,DDAH2,RIPOR2,TMC8,SH3BP2,PIK3CG,KLHL6,RFFL,MIR23A,ESR1,CUL1,HCST,ARHGEF2,ITGB2,ATOH8,OSM,ADGRG5,AGRN,PTPN7,ARHGDIB,GPR180,CCL5,RCN3,CHRD,TNFRSF25,SHH,GATA4,PPIF,IL17C,RTN4RL2,TCF7L1,CXXC5,NR5A2,PTPRF,CYBA,CRB2,F7,SALL1,PLEKHH3,AXIN1,FERMT3,ADA2,ENG,PLCB2,LCP1,CASP8,LDLRAD4,MAD1L1,MAP3K13,ARHGAP25,ZNF385A,…
1	GO:BP	cell motility	GO:0048870	0.0348041	1840	30	CD63,STAT5A,NR2F2,MYO1G,RIPOR2,ETS1,PIK3CG,RFFL,ASAP3,MIR23A,MRTFA,ARHGEF2,ITGB2,ATOH8,ARHGDIB,CCL5,TCAF1,CHRD,SHH,SRCIN1,PTPRF,CRB2,F7,FERMT3,ENG,LCP1,LDLRAD4,GPSM3,PLXNC1,ELMO1
1	GO:BP	localization of cell	GO:0051674	0.0348041	1840	30	CD63,STAT5A,NR2F2,MYO1G,RIPOR2,ETS1,PIK3CG,RFFL,ASAP3,MIR23A,MRTFA,ARHGEF2,ITGB2,ATOH8,ARHGDIB,CCL5,TCAF1,CHRD,SHH,SRCIN1,PTPRF,CRB2,F7,FERMT3,ENG,LCP1,LDLRAD4,GPSM3,PLXNC1,ELMO1
1	GO:BP	cellular response to stimulus	GO:0051716	0.0468606	7873	81	DENND4B,SIGIRR,CD63,STAT5A,SHANK2,ELF1,SBNO2,PALM3,TBC1D10C,LTC4S,TNFSF4,NR2F2,ARHGEF3,GPAM,TNFSF8,MYO1G,DDAH2,RIPOR2,TMC8,ETS1,SH3BP2,PIK3CG,KLHL6,FAAP20,RFFL,MIR23A,ESR1,CUL1,HCST,ARHGEF2,NUDT1,ITGB2,ATOH8,OSM,NADK,ADGRG5,AGRN,PTPN7,ARHGDIB,GPR180,CCL5,RCN3,CHRD,TNFRSF25,SHH,GATA4,PPIF,IL17C,RTN4RL2,TCF7L1,CXXC5,NR5A2,UHRF1,PTPRF,CYBA,CRB2,F7,SALL1,PLEKHH3,AXIN1,TFR2,FERMT3,ADA2,GBP5,ENG,PLCB2,…
