## Supplementary material for "scSPLAT, a scalable plate-based protocol for single cell WGBS library preparation": Data S5

### Sheet: Sheet1
Hepatic stellate cells (HSC) DMR-genes that overlap with HPA markers
Chr	Start	End	diff methylation value	Distance_to_TSS	Nearest_PromoterID	Gene_Name	Annotation	Detailed_Annotation	Group enriched in both HSCs and LSECs
chr22	37484029	37486167	0.802519	1286	NR_029413	MFNG	intron(NM_002405,intron1of7)	intron(NM_002405,intron1of7)	HSCs cell specific HPA markers
chr7	150515380	150516231	0.717904	933	NM_153236	GIMAP7	intron(NM_153236,intron1of1)	intron(NM_153236,intron1of1)	Low methylation in cluster 1 (high in cluster 2)
chr7	150631250	150632443	0.695856	539	NM_024711	GIMAP6	intron(NM_001244072,intron1of2)	intron(NM_001244072,intron1of2)	High methylation in cluster 1 (low in cluster 2)
chr1	207959649	207960104	0.693327	-48751	NM_001773	CD34	Intergenic	Intergenic
chr7	150449657	150453432	0.688903	914	NM_175571	GIMAP8	intron(NM_175571,intron1of4)	intron(NM_175571,intron1of4)
chr3	58200976	58201830	0.657016	9569	NM_004944	DNASE1L3	intron(NM_004944,intron4of7)	LTR10E|LTR|ERV1
chr2	31318867	31319969	0.655267	85266	NM_014600	EHD3	Intergenic	Intergenic
chr9	27093576	27093900	0.648392	-15403	NM_001290077	TEK	Intergenic	LTR12C|LTR|ERV1
chr19	3604640	3606064	0.629144	1481	NM_001060	TBXA2R	intron(NM_001060,intron1of2)	(CACA)n|Simple_repeat|Simple_repeat
chr5	38554608	38555789	0.616904	1448	NM_001127671	LIFR	intron(NM_002310,intron1of19)	intron(NM_002310,intron1of19)
chr1	56506284	56507168	0.601501	72837	NM_003713	PLPP3	intron(NM_003713,intron5of5)	intron(NM_003713,intron5of5)
chr1	43313617	43314396	-0.613806	13024	NM_005424	TIE1	intron	intron
chr22	50699207	50701305	-0.628972	25614	NM_033517	SHANK3	intron	intron
chr3	14877147	14877371	-0.63028	58297	NM_001320276	FGD5	intron	intron
chr1	56545470	56546520	-0.649544	33568	NM_003713	PLPP3	intron	intron
chr5	40903621	40904527	-0.654132	-5423	NM_000587	C7	Intergenic	Intergenic
chrX	38355603	38356769	-0.668281	3582	##	OTC	intron	intron
chr6	152682200	152682646	-0.673047	-15472	NM_025107	MYCT1	Intergenic	LTR6B|LTR|ERV1
chr21	38457958	38458866	-0.682294	40065	NM_001331025	ERG	intron	AluSg|SINE|Alu
chrX	38354191	38355240	-0.761478	2111	NM_000531	OTC	intron	intron
Liver endothelial cells (LSEC) DMR-genes that overlap with HPA markers
chr22	37484029	37486167	0.802519	1286	NR_029413	MFNG	intron(NM_002405,intron1of7)	intron(NM_002405,intron1of7)
chr7	150515380	150516231	0.717904	933	NM_153236	GIMAP7	intron(NM_153236,intron1of1)	intron(NM_153236,intron1of1)
chr7	150631250	150632443	0.695856	539	NM_024711	GIMAP6	intron(NM_001244072,intron1of2)	intron(NM_001244072,intron1of2)
chr1	207959649	207960104	0.693327	-48751	NM_001773	CD34	Intergenic	Intergenic
chr7	150449657	150453432	0.688903	914	NM_175571	GIMAP8	intron(NM_175571,intron1of4)	intron(NM_175571,intron1of4)
chr9	27093576	27093900	0.648392	-15403	NM_001290077	TEK	Intergenic	LTR12C|LTR|ERV1
chrX	1334802	1335204	-0.602617	-1613	NM_001267713	IL3RA	Intergenic	Intergenic
chr1	43313617	43314396	-0.613806	13024	NM_005424	TIE1	intron	intron
chr3	14877147	14877371	-0.63028	58297	NM_001320276	FGD5	intron	intron
chr6	152682200	152682646	-0.673047	-15472	NM_025107	MYCT1	Intergenic	LTR6B|LTR|ERV1
chr21	38457958	38458866	-0.682294	40065	NM_001331025	ERG	intron	AluSg|SINE|Alu
Hepatic stellate cells (HSC) DMR-genes that overlap with top differentially expressed genes in Diamanti et al
chr1	39204282	39205235	0.763709	120591	NM_012090	MACF1	intron(NM_012090,intron1of92)	(CCTCTTC)n|Simple_repeat|Simple_repeat
chr3	64890031	64890642	0.675711	-202336	NM_182920	ADAMTS9	intron(NR_038264,intron4of5)	intron(NR_038264,intron4of5)
chr10	13743197	13743803	0.604591	-35933	NM_001318338	FRMD4A	intron(NM_001318336,intron8of23)	intron(NM_001318336,intron8of23)
chr8	27610091	27613871	-0.600586	-230	NR_045494	CLU	promoter	promoter
chr6	68951348	68951863	-0.601807	316323	NM_001704	ADGRB3	intron	intron
chr10	13982595	13983473	-0.610984	-11138	NM_001318337	FRMD4A	intron	AluSx3|SINE|Alu
chr8	105325106	105326349	-0.62914	6184	NM_001362837	ZFPM2	intron	intron
chr6	13014426	13015460	-0.646592	1389	NM_001322314	PHACTR1	intron	CpG
chr5	40903621	40904527	-0.654132	-5423	NM_000587	C7	Intergenic	Intergenic
chr5	11998114	11998376	-0.655384	-93799	NM_001288717	CTNND2	Intergenic	AluSx1|SINE|Alu
chr8	4100994	4102075	-0.7021	893380	NM_033225	CSMD1	intron	intron
chr11	35358858	35360353	-0.703192	59953	NM_004171	SLC1A2	intron	intron
chr8	4103966	4106296	-0.711805	889783	NM_033225	CSMD1	intron	intron
chr4	113406035	113407639	-0.729641	113998	NM_001354280	ANK2	Intergenic	Intergenic
chr5	59430295	59431159	-0.734327	-73757	NM_001197219	PDE4D	intron	intron
chr8	4106601	4108107	-0.739231	887560	NM_033225	CSMD1	intron	intron
chr10	13764921	13766945	-0.783984	-58366	NM_001318338	FRMD4A	intron	intron
chr8	49980143	49980619	-0.789264	68974	NR_135795	SNTG1	intron	intron
chr1	39157810	39159248	-0.796531	74362	NM_012090	MACF1	intron	intron
Liver endothelial cells (LSEC) Hepatic stellate cells (HSC) DMR-genes that overlap with top differentially expressed genes in Diamanti et al
chr18	813184	814123	0.679058	-1411	NM_005433	YES1	Intergenic	Intergenic
chr8	38769640	38770902	0.672307	12996	NM_001352804	TACC1	intron(NM_001352804,intron1of10)	intron(NM_001352804,intron1of10)
chr3	58200976	58201830	0.657016	9569	NM_004944	DNASE1L3	intron(NM_004944,intron4of7)	LTR10E|LTR|ERV1
chr6	148364086	148365264	0.647206	21837	NM_015278	SASH1	intron(NM_001346506,intron1of20)	intron(NM_001346506,intron1of20)
chr19	7183022	7183973	0.640529	110917	NM_001079817	INSR	intron(NM_001079817,intron3of20)	intron(NM_001079817,intron3of20)
chr5	38554608	38555789	0.616904	1448	NM_001127671	LIFR	intron(NM_002310,intron1of19)	intron(NM_002310,intron1of19)
chr6	151362793	151363269	-0.617249	21325	NM_001370346	AKAP12	Intergenic	GA-rich|Low_complexity|Low_complexity
chr11	73148195	73148744	-0.628317	-6151	NM_014824	FCHSD2	Intergenic	Intergenic
chr22	50699207	50701305	-0.628972	25614	NM_033517	SHANK3	intron	intron
chr7	22357536	22358213	-0.686206	-720	NM_012294	RAPGEF5	promoter	promoter
chr19	7199664	7200359	-0.694198	94403	NM_001079817	INSR	intron	L2b|LINE|L2
Hepatocyte DMR-genes that overlap with HPA markers
chr7	100632781	100634173	0.807128	173	NM_001206855	TFR2	exon(NM_001206855,exon1of15)	exon(NM_001206855,exon1of15)
chr19	58356008	58357311	0.749923	-3167	NM_130786	A1BG	exon(NM_001207009,exon2of2)	exon(NM_001207009,exon2of2)
chr11	116931757	116932423	0.745718	-94140	NM_001318021	APOA1	intron(NM_001366687,intron3of4)	L2a|LINE|L2
chr2	43831370	43832352	0.684225	6978	NM_022436	ABCG5	exon(NM_022436,exon4of13)	exon(NM_022436,exon4of13)
chr19	15911506	15912540	0.673551	-13949	NM_001082	CYP4F2	TTS(NM_001128932)	TTS(NM_001128932)
chr13	113161278	113163306	0.657695	3638	NM_001256134	PROZ	intron(NM_003891,intron3of7)	intron(NM_003891,intron3of7)
chr17	7133218	7134004	0.653138	-18800	NM_080913	ASGR2	Intergenic	LTR1|LTR|ERV1
chr9	133844340	133845886	0.652649	-105158	NM_007101	SARDH	intron(NM_001134398,intron3of29)	intron(NM_001134398,intron3of29)
chr13	113109510	113111271	0.647112	4599	NR_051961	F7	intron(NM_000131,intron2of8)	CpG
chr7	100626867	100627099	0.637916	6667	NM_001206855	TFR2	intron(NM_003227,intron16of17)	intron(NM_003227,intron16of17)
chr19	6697288	6697578	0.620951	23217	NM_000064	C3	exon(NM_000064,exon21of41)	exon(NM_000064,exon21of41)
chr5	39360651	39363778	-0.601147	2281	NM_001737	C9	intron	MLT1C|LTR|ERVL-MaLR
chr9	133738731	133740555	-0.602591	312	NM_007101	SARDH	intron	intron
chr3	52794271	52795238	-0.60432	-14	NM_002217	ITIH3	promoter	promoter
chr5	81354303	81356290	-0.606139	38838	NM_130767	ACOT12	intron	intron
chr11	114257203	114258082	-0.606405	-38171	NM_006169	NNMT	TTS(NM_001354752)	TTS(NM_001354752)
chr10	7704627	7709141	-0.607567	3568	NM_002216	ITIH2	intron	intron
chr16	71574154	71574576	-0.610169	2727	NM_000353	TAT	intron	AluSp|SINE|Alu
chr2	233760189	233763100	-0.611093	1371	NM_000463	UGT1A1	intron	intron
chr17	6699126	6700075	-0.611344	13769	NM_001284509	SLC13A5	intron	AluSx|SINE|Alu
chr16	72060019	72061176	-0.611452	-2629	NM_020995	HPR	exon(NM_001126102,exon5of5)	exon(NM_001126102,exon5of5)
chr5	39364256	39364974	-0.612579	-120	NM_001737	C9	promoter	promoter
chr19	44935296	44937277	-0.614271	-5951	NM_001646	APOC4	Intergenic	MIR|SINE|MIR
chr8	22389570	22390150	-0.614491	-2976	NM_001351659	SLC39A14	intron	intron
chr7	87464179	87465402	-0.615523	10890	NM_000443	ABCB4	intron	intron
chr2	27496349	27497573	-0.617097	122	NM_001486	GCKR	exon(NM_001486,exon1of19)	exon(NM_001486,exon1of19)
chr19	15477152	15477526	-0.617976	2162	NM_001363546	PGLYRP2	intron	AluSx|SINE|Alu
chr11	63242241	63244992	-0.618298	-13964	NM_199352	SLC22A25	Intergenic	Intergenic
chr7	95394796	95396188	-0.619195	883	NM_000940	PON3	intron	intron
chr19	44920007	44920687	-0.623198	5739	NM_001645	APOC1	Intergenic	AluSz|SINE|Alu
chr19	15897083	15898409	-0.623573	328	NM_001082	CYP4F2	intron	intron
chr4	99140529	99141007	-0.62409	3530	NM_000670	ADH4	intron	AluSx|SINE|Alu
chr8	22363984	22365353	-0.624893	-2610	NM_001135154	SLC39A14	Intergenic	L2c|LINE|L2
chr9	114076418	114078861	-0.625212	661	NM_001633	AMBP	intron	intron
chr10	99782433	99785982	-0.625566	1567	NM_000392	ABCC2	intron	intron
chr9	133743365	133744046	-0.626228	-3750	NM_007101	SARDH	Intergenic	AluSx|SINE|Alu
chr11	116814411	116815217	-0.626892	8490	NM_000482	APOA4	Intergenic	L1MB4|LINE|L1
chr11	116791588	116793323	-0.627666	-35	NM_052968	APOA5	promoter	promoter
chr15	58433267	58434472	-0.628782	1878	NM_000236	LIPC	intron	intron
chr19	47883642	47885272	-0.630251	1858	NM_003167	SULT2A1	intron	AluY|SINE|Alu
chr17	66236033	66236169	-0.63033	-6686	NM_000042	APOH	Intergenic	AluY|SINE|Alu
chr4	154618009	154619098	-0.631343	-5745	NM_000509	FGG	Intergenic	Intergenic
chr10	93599968	93600676	-0.631684	913	NM_006744	RBP4	intron	intron
chr4	154588278	154589697	-0.631717	1755	NM_021871	FGA	intron	intron
chr10	133519428	133519987	-0.632171	-7656	NM_000773	CYP2E1	Intergenic	L1M5|LINE|L1
chr17	42900091	42904636	-0.632515	1564	NM_001270397	G6PC	intron	AluSx1|SINE|Alu
chr6	142284621	142285540	-0.633984	-16839	NM_001032394	ADGRG6	Intergenic	L1M4a1|LINE|L1
chr19	15479259	15480613	-0.636075	-435	NM_052890	PGLYRP2	promoter	promoter
chr19	6721731	6726547	-0.638755	-3489	NM_000064	C3	Intergenic	AluSx1|SINE|Alu
chr14	94392803	94396240	-0.640282	-3829	NM_001127700	SERPINA1	Intergenic	Intergenic
chr19	4153936	4155191	-0.640652	932	NM_032607	CREB3L3	intron	AluJo|SINE|Alu
chr12	57454655	57458700	-0.645608	1370	NM_031479	INHBE	exon(NM_031479,exon2of2)	exon(NM_031479,exon2of2)
chr10	80285171	80286501	-0.645977	3822	NM_000429	MAT1A	intron	AluSz|SINE|Alu
chr20	38346043	38349086	-0.646629	1082	NM_004139	LBP	intron	AluSx1|SINE|Alu
chr2	43846982	43847863	-0.647448	8451	NM_022437	ABCG8	intron	intron
chr14	94382246	94384096	-0.648232	5431	NM_000295	SERPINA1	exon(NM_001127700,exon2of5).2	exon(NM_001127700,exon2of5).2
chr3	52775922	52779904	-0.648887	314	NM_002215	ITIH1	promoter	promoter
chr17	7135124	7135786	-0.650289	-20644	NM_080913	ASGR2	Intergenic	AluSq2|SINE|Alu
chr19	6713997	6716184	-0.652433	5560	NM_000064	C3	intron	intron
chr8	22383359	22384878	-0.653391	-8718	NM_001351659	SLC39A14	intron	intron
chr3	171044874	171046129	-0.653735	-18781	NM_001278659	SLC2A2	Intergenic	Intergenic
chr1	161218723	161222087	-0.65384	3223	NM_001643	APOA2	Intergenic	AluSc|SINE|Alu
chr13	46100549	46101856	-0.656208	3831	NM_001872	CPB2	non-coding(NR_046226,exon4of4)	non-coding(NR_046226,exon4of4)
chr4	69493378	69494195	-0.657101	2119	NM_021139	UGT2B4	exon(NM_001297615,exon2of5)	exon(NM_001297615,exon2of5)
chr15	58423389	58425399	-0.659188	-7597	NM_000236	LIPC	Intergenic	Intergenic
chr14	69791332	69792965	-0.659274	5093	NM_003049	SLC10A1	intron	AluSz6|SINE|Alu
chr19	4152414	4153495	-0.659682	-677	NM_001271995	CREB3L3	promoter	promoter
chr10	72954980	72955749	-0.661488	-558	NM_032562	PLA2G12B	promoter	promoter
chr19	44941918	44949013	-0.661809	-586	NM_000483	APOC2	promoter	promoter
chr10	93602177	93603043	-0.662176	-866	NM_001323518	RBP4	promoter	promoter
chr2	43841103	43843834	-0.662238	3497	NM_022437	ABCG8	intron	intron
chr13	113158062	113160093	-0.662387	423	NM_001256134	PROZ	intron	intron
chr9	114314818	114315833	-0.664433	-7698	NM_000607	ORM1	Intergenic	Intergenic
chr19	35285803	35287032	-0.664797	3889	NM_021175	HAMP	Intergenic	AluSz|SINE|Alu
chr2	240867810	240877143	-0.664821	3652	NM_000030	AGXT	intron	intron
chr2	210540601	210541481	-0.664855	-8084	NR_161225	CPS1	intron	intron
chr12	56762515	56764061	-0.665227	-36	NM_003725	HSD17B6	promoter	promoter
chr1	159587157	159589162	-0.665381	333	NM_001639	APCS	exon(NM_001639,exon2of2)	exon(NM_001639,exon2of2)
chr4	154658944	154659689	-0.66566	-46508	NM_000509	FGG	Intergenic	Intergenic
chr10	80288208	80289694	-0.667046	707	NM_000429	MAT1A	intron	intron
chr2	234081489	234082825	-0.668033	31455	NM_006944	SPP2	Intergenic	Intergenic
chr12	56764710	56765749	-0.671017	1905	NM_003725	HSD17B6	intron	AluSx4|SINE|Alu
chr11	78065562	78066456	-0.671103	2148	NM_003251	THRSP	intron	MIR3|SINE|MIR
chr8	58480179	58481442	-0.671257	19353	NM_000780	CYP7A1	Intergenic	AluSc|SINE|Alu
chr3	151813431	151814793	-0.672428	-4	NM_001086	AADAC	promoter	promoter
chr1	70412026	70412960	-0.676075	1225	NM_001902	CTH	intron	AluSq2|SINE|Alu
chr10	94682271	94682917	-0.676334	-1135	NM_001128925	CYP2C18	Intergenic	Intergenic
chr14	100322530	100326970	-0.676975	1411	NM_001350877	SLC25A47	intron	intron
chr8	22369292	22372039	-0.677815	3127	NM_001135153	SLC39A14	intron	intron
chr7	95318709	95319509	-0.678399	5423	NM_000446	PON1	intron	intron
chr7	45885436	45886180	-0.680513	-2680	NM_000596	IGFBP1	Intergenic	Intergenic
chr3	186615074	186616767	-0.681949	2860	NM_001354573	AHSG	intron	AluSq2|SINE|Alu
chr17	6712330	6712857	-0.68406	776	NM_001284509	SLC13A5	intron	intron
chr5	39370374	39370817	-0.684092	-6100	NM_001737	C9	Intergenic	MER2|DNA|TcMar-Tigger
chr1	196654424	196657499	-0.684268	4083	NM_001014975	CFH	intron	intron
chr5	81364367	81365098	-0.684333	29402	NM_130767	ACOT12	intron	intron
chr8	22411443	22412047	-0.684334	18909	NM_001351660	SLC39A14	intron	intron
chr3	186664937	186666861	-0.687229	-53	NM_000412	HRG	promoter	promoter
chr4	154559613	154560479	-0.687399	-2934	NM_005141	FGB	Intergenic	Intergenic
chr5	81392772	81393631	-0.68771	933	NM_130767	ACOT12	intron	Charlie1b|DNA|hAT-Charlie
chr2	43824680	43826779	-0.688508	13110	NM_022436	ABCG5	intron	AluSx|SINE|Alu
chr9	101323388	101324584	-0.689082	59533	NM_001127610	BAAT	intron	intron
chr19	6717354	6720234	-0.689444	1856	NM_000064	C3	intron	intron
chr15	74749502	74750915	-0.69046	1363	NM_000761	CYP1A2	exon(NM_000761,exon2of7)	exon(NM_000761,exon2of7)
chr15	58329800	58331754	-0.691804	-101214	NM_000236	LIPC	Intergenic	Intergenic
chr4	154570329	154572018	-0.692444	8193	NM_001184741	FGB	3'UTR(NM_001184741,exon8of8)	3'UTR(NM_001184741,exon8of8)
chr17	6700406	6701141	-0.692727	12596	NM_001284509	SLC13A5	intron	L2b|LINE|L2
chr3	186597983	186600919	-0.692773	-13609	NM_001354571	AHSG	Intergenic	Intergenic
chr16	67942559	67944547	-0.692822	567	NM_000229	LCAT	TTS(NM_001145962)	TTS(NM_001145962)
chr1	56919490	56920648	-0.693343	45946	NM_000066	C8B	Intergenic	AluSx|SINE|Alu
chr3	42871743	42872775	-0.693684	3620	NM_004391	CYP8B1	TTS(NM_004391)	TTS(NM_004391)
chr19	4535595	4540538	-0.693775	1970	NM_052972	LRG1	exon(NM_052972,exon2of2)	exon(NM_052972,exon2of2)
chr11	76784672	76785122	-0.694471	749	NM_001318479	TSKU	intron	intron
chr20	7939856	7940944	-0.697599	58	NM_017545	HAO1	promoter	promoter
chr10	72951900	72954622	-0.69972	1545	NM_001318124	PLA2G12B	intron	intron
chr3	49687337	49689010	-0.701249	590	NR_146060	MST1	intron	intron
chr1	173917856	173918535	-0.701508	-817	NM_000488	SERPINC1	promoter	promoter
chr13	46121195	46123621	-0.702455	-17332	NM_001278541	CPB2	Intergenic	MER5A1|DNA|hAT-Charlie
chr12	46803661	46805139	-0.702687	21597	NM_001143824	SLC38A4	intron	intron
chr8	22365670	22366339	-0.703879	-1274	NM_001135154	SLC39A14	Intergenic	Intergenic
chr16	27211836	27216569	-0.706981	10227	NM_001145348	KDM8	intron	intron
chr16	27222119	27223098	-0.707042	18633	NM_001145348	KDM8	TTS(NM_001145348)	TTS(NM_001145348)
chr13	113150057	113150910	-0.707636	-8165	NM_003891	PROZ	TTS(NM_001312674)	TTS(NM_001312674)
chr6	160701494	160702231	-0.708753	-331	NM_000301	PLG	promoter	promoter
chr16	71581615	71582706	-0.710118	-5068	NM_000353	TAT	Intergenic	AluYh3a3|SINE|Alu
chr3	186594403	186595162	-0.710389	-18278	NM_001354571	AHSG	Intergenic	MER81|DNA|hAT-Blackjack
chr19	11235004	11237854	-0.710983	-3190	NM_018687	ANGPTL8	exon(NM_020812,exon20of48)	exon(NM_020812,exon20of48)
chr19	47886106	47887054	-0.711079	-265	NM_003167	SULT2A1	promoter	promoter
chr10	94683315	94683929	-0.714011	-107	NM_001128925	CYP2C18	promoter	promoter
chr12	57434398	57438065	-0.714151	1447	NM_005538	INHBC	intron	AluSx3|SINE|Alu
chr11	6437081	6437695	-0.714522	3599	NM_000613	HPX	intron	intron
chr7	15556711	15557562	-0.714633	4879	NM_001004320	AGMO	intron	intron
chr4	154585425	154587665	-0.714747	4197	NM_021871	FGA	exon(NM_000508,exon5of6)	exon(NM_000508,exon5of6)
chr17	1742380	1747859	-0.714866	2093	NM_001165920	SERPINF2	intron	intron
chr20	7937570	7939507	-0.715125	1920	NM_017545	HAO1	intron	intron
chr14	69794324	69797578	-0.715675	1290	NM_003049	SLC10A1	intron	intron
chr2	200586526	200587429	-0.715798	963	NM_001159	AOX1	intron	intron
chr3	194350196	194351834	-0.716683	313	NM_001080513	CPN2	intron	intron
chr20	38343190	38343904	-0.717994	-2935	NM_004139	LBP	Intergenic	MER50C|LTR|ERV1
chr4	155904040	155905466	-0.719674	1057	NM_005651	TDO2	intron	intron
chr4	73405622	73406566	-0.720006	1807	NM_000477	ALB	intron	AluJb|SINE|Alu
chr17	1735870	1738165	-0.720486	-5819	NM_000934	SERPINF2	intron	MIR|SINE|MIR
chrX	54993726	54994793	-0.72175	-71	NM_001271804	PFKFB1	promoter	promoter
chr17	6707874	6710683	-0.721754	4091	NM_001284509	SLC13A5	intron	(TTAT)n|Simple_repeat|Simple_repeat
chr2	234050072	234051069	-0.722613	-132	NM_006944	SPP2	promoter	promoter
chr9	136945160	136948028	-0.723118	1351	NM_000606	C8G	intron	intron
chr2	240856188	240858286	-0.724138	-11587	NM_000030	AGXT	Intergenic	Intergenic
chr5	177408612	177409694	-0.728446	423	NM_000505	F12	intron	intron
chr8	22368156	22368933	-0.730462	1006	NM_001135153	SLC39A14	intron	(TTTTA)n|Simple_repeat|Simple_repeat
chr4	154584156	154585013	-0.730913	6158	NM_021871	FGA	TTS(NM_021871)	TTS(NM_021871)
chr6	142302562	142303191	-0.730924	869	NM_198569	ADGRG6	intron	intron
chr19	40991318	40992072	-0.733488	413	NM_000767	CYP2B6	intron	MER57C1|LTR|ERV1
chr17	66227947	66231008	-0.7338	-62	NM_000042	APOH	promoter	promoter
chr17	7178576	7179938	-0.735323	113	NM_001671	ASGR1	5'UTR(NM_001197216,exon1of8)	5'UTR(NM_001197216,exon1of8)
chr10	123010180	123010897	-0.73681	1532	NM_001330174	ACADSB	intron	MIR|SINE|MIR
chr11	46718042	46721560	-0.737974	588	NM_001311257	F2	exon(NM_001311257,exon2of14)	exon(NM_001311257,exon2of14)
chr3	186640374	186640913	-0.73812	244	NM_014375	FETUB	exon(NM_014375,exon1of7)	exon(NM_014375,exon1of7)
chr4	73410029	73411364	-0.738919	6409	NM_000477	ALB	intron	intron
chr10	52774695	52775807	-0.739097	-3551	NM_000242	MBL2	Intergenic	AluY|SINE|Alu
chr19	11238952	11242224	-0.739671	969	NM_018687	ANGPTL8	intron	AluSx1|SINE|Alu
chr22	20772243	20775727	-0.742132	-128	NM_000185	SERPIND1	promoter	promoter
chr15	58430647	58432959	-0.742932	-188	NM_000236	LIPC	promoter	promoter
chr4	99305774	99306374	-0.743954	-15089	NM_000667	ADH1A	3'UTR(NM_000668,exon9of9)	3'UTR(NM_000668,exon9of9)
chr6	160704329	160705734	-0.745822	2838	NM_001168338	PLG	intron	intron
chr1	11045706	11047580	-0.748865	596	NM_006610	MASP2	exon(NM_006610,exon3of11)	exon(NM_006610,exon3of11)
chr10	93589808	93591244	-0.750688	10709	NM_006744	RBP4	TTS(NM_001195755)	TTS(NM_001195755)
chr16	71575765	71577224	-0.752566	598	NM_000353	TAT	intron	intron
chr14	94289715	94294456	-0.75289	939	NM_016186	SERPINA10	intron	intron
chr10	7703229	7704280	-0.753952	438	NM_002216	ITIH2	intron	intron
chr22	20776319	20778886	-0.760314	3489	NM_000185	SERPIND1	intron	AluJo|SINE|Alu
chr6	130827255	130828276	-0.760315	360	NM_001195597	SMLR1	intron	intron
chr4	154598209	154599184	-0.761146	-7954	NM_000508	FGA	Intergenic	Intergenic
chr6	25930667	25931431	-0.770167	-358	NM_001286123	SLC17A2	promoter	promoter
chr14	94387207	94389339	-0.771923	329	NM_000295	SERPINA1	intron	intron
chr1	161237280	161238913	-0.77261	107	NM_001077474	NR1I3	5'UTR(NM_001077482,exon1of9)	5'UTR(NM_001077482,exon1of9)
chr2	43837259	43840748	-0.774408	32	NM_022437	ABCG8	promoter	promoter
chr7	95396981	95399511	-0.774973	-1871	NM_000940	PON3	Intergenic	Intergenic
chr6	25929743	25930279	-0.776551	680	NM_005835	SLC17A2	intron	AluSz|SINE|Alu
chr10	94939228	94940028	-0.777009	970	NM_000771	CYP2C9	intron	MER11D|LTR|ERVK
chr14	94385360	94385770	-0.777062	3037	NM_000295	SERPINA1	intron	AluSg|SINE|Alu
chr1	47137191	47137781	-0.778399	45	NM_001010969	CYP4A22	promoter	promoter
chr1	56963045	56965234	-0.778655	1876	NM_000066	C8B	intron	intron
chr11	116836348	116838422	-0.780291	237	NM_001318018	APOA1	exon(NM_001318017,exon2of4)	exon(NM_001318017,exon2of4)
chr11	116825619	116827163	-0.78045	-3087	NM_000482	APOA4	Intergenic	Intergenic
chr16	87935007	87937389	-0.781797	331	NM_001367225	CA5A	intron	intron
chr2	210562650	210563616	-0.78223	6534	NM_001875	CPS1	intron	intron
chr6	160121511	160126043	-0.782423	1946	NM_153187	SLC22A1	intron	intron
chr20	63734155	63736407	-0.784452	-420	NM_001305654	LIME1	promoter	promoter
chr1	171090795	171092571	-0.786327	778	NM_001319174	FMO3	intron	AluJr|SINE|Alu
chr2	21039965	21042495	-0.788469	2843	NM_000384	APOB	intron	intron
chr19	44949556	44951022	-0.788519	4238	NM_000483	APOC2	TTS(NR_037932)	TTS(NR_037932)
chr9	114080158	114080899	-0.791383	-2228	NM_001633	AMBP	Intergenic	Intergenic
chr14	94386164	94386879	-0.792602	2081	NM_000295	SERPINA1	intron	MIRb|SINE|MIR
chr16	87932326	87933297	-0.798436	3718	NM_001367225	CA5A	intron	MLT1H2|LTR|ERVL-MaLR
chr11	63289792	63290551	-0.799035	268	NR_134874	SLC22A10	exon(NM_001039752,exon1of10)	exon(NM_001039752,exon1of10)
chr2	127418047	127420470	-0.799617	838	NM_000312	PROC	intron	MIRb|SINE|MIR
chr10	100081305	100082216	-0.802011	109	NM_001308	CPN1	5'UTR(NM_001308,exon1of9)	5'UTR(NM_001308,exon1of9)
chr12	56760021	56760704	-0.807511	-2962	NM_003725	HSD17B6	Intergenic	AluJb|SINE|Alu
chr8	63101517	63102135	-0.809346	-15773	NM_000370	TTPA	Intergenic	L1M5|LINE|L1
chr11	116828449	116835437	-0.809842	2036	NM_000040	APOC3	intron	MER1B|DNA|hAT-Charlie
chr3	42873149	42876025	-0.811073	1292	NM_004391	CYP8B1	exon(NM_004391,exon1of1)	exon(NM_004391,exon1of1)
chr2	200588413	200589519	-0.811556	2952	NM_001159	AOX1	intron	intron
chr3	170978240	170978713	-0.812387	48244	NM_000340	SLC2A2	Intergenic	Intergenic
chr19	47894916	47895205	-0.82378	-8745	NM_003167	SULT2A1	Intergenic	AluSx|SINE|Alu
chr12	56361043	56362777	-0.827023	947	NM_001638	APOF	exon(NM_001638,exon2of2)	exon(NM_001638,exon2of2)
chr3	46499140	46501123	-0.828941	2155	NM_031440	RTP3	intron	MIR3|SINE|MIR
chr1	207088846	207090478	-0.832092	379	NM_001017367	C4BPB	intron	intron
chr11	6439667	6441222	-0.837692	543	NM_000613	HPX	intron	intron
chr18	31592727	31593141	-0.843282	1167	NM_000371	TTR	exon(NM_000371,exon2of4)	exon(NM_000371,exon2of4)
chr4	73403809	73404634	-0.845584	-66	NM_000477	ALB	promoter	promoter
chr17	28367640	28371003	-0.850134	986	NM_000638	VTN	exon(NM_000638,exon4of8)	exon(NM_000638,exon4of8)
chr17	35980289	35981779	-0.852113	463	NM_004590	CCL16	intron	intron
chr1	173926113	173927291	-0.852285	-9324	NM_000488	SERPINC1	Intergenic	AluSc|SINE|Alu
chr1	173915910	173917347	-0.854242	699	NM_001365052	SERPINC1	intron	intron
chr1	173914430	173915608	-0.856119	2308	NM_001365052	SERPINC1	5'UTR(NM_001365052,exon2of8)	5'UTR(NM_001365052,exon2of8)
chr16	72062466	72063161	-0.857719	-413	NM_020995	HPR	promoter	promoter
chr4	99120688	99121113	-0.860075	23398	NM_000670	ADH4	intron	intron
chr4	73411957	73412691	-0.862871	8037	NM_000477	ALB	intron	intron
chr12	56956691	56957445	-0.864547	2306	NM_001320108	RDH16	intron	intron
chr8	58485668	58486589	-0.866927	14035	NM_000780	CYP7A1	Intergenic	Intergenic
chr4	73342950	73344037	-0.871803	-60794	NM_000477	ALB	Intergenic	LTR33|LTR|ERVL
chr11	78063649	78064306	-0.876932	116	NM_003251	THRSP	exon(NM_003251,exon1of2)	exon(NM_003251,exon1of2)
chr11	114209805	114210656	-0.89393	-85583	NM_006169	NNMT	intron	intron
Hepatocyte DMR-genes that overlap with top differentially expressed genes in Diamanti et al
chr4	185637942	185639351	0.621188	18100	NM_001145675	SORBS2	intron(NM_003603,intron11of22)	intron(NM_003603,intron11of22)
chr19	6697288	6697578	0.620951	23217	NM_000064	C3	exon(NM_000064,exon21of41)	exon(NM_000064,exon21of41)
chr13	93499823	93500695	0.605529	273452	NM_005708	GPC6	intron(NM_005708,intron1of8)	intron(NM_005708,intron1of8)
chr5	39360651	39363778	-0.601147	2281	NM_001737	C9	intron	MLT1C|LTR|ERVL-MaLR
chr13	100090163	100090916	-0.604466	1446	NM_001352606	PCCA	intron	L2b|LINE|L2
chr12	111166427	111167325	-0.604815	66872	NM_001370598	CUX2	intron	intron
chr15	101438220	101440399	-0.605127	50398	NM_002570	PCSK6	intron	L2|LINE|L2
chr16	71574154	71574576	-0.610169	2727	NM_000353	TAT	intron	AluSp|SINE|Alu
chr1	207104980	207107467	-0.612044	1990	NM_000715	C4BPA	intron	intron
chr5	39364256	39364974	-0.612579	-120	NM_001737	C9	promoter	promoter
chr8	22389570	22390150	-0.614491	-2976	NM_001351659	SLC39A14	intron	intron
chr7	155300592	155301192	-0.618559	3014	NM_005542	INSIG1	intron	intron
chr8	22363984	22365353	-0.624893	-2610	NM_001135154	SLC39A14	Intergenic	L2c|LINE|L2
chr1	52920255	52921196	-0.625542	1015	NM_018281	ECHDC2	intron	intron
chr10	99782433	99785982	-0.625566	1567	NM_000392	ABCC2	intron	intron
chr19	47883642	47885272	-0.630251	1858	NM_003167	SULT2A1	intron	AluY|SINE|Alu
chr4	154618009	154619098	-0.631343	-5745	NM_000509	FGG	Intergenic	Intergenic
chr20	57558254	57559214	-0.635407	-2376	NM_002591	PCK1	Intergenic	Intergenic
chr2	169029044	169030035	-0.636006	1785	NM_003742	ABCB11	intron	intron
chr19	6721731	6726547	-0.638755	-3489	NM_000064	C3	Intergenic	AluSx1|SINE|Alu
chr4	185711431	185713870	-0.642127	-55681	NM_001145674	SORBS2	intron	LTR1D|LTR|ERV1
chr4	185810652	185814260	-0.644898	-200	NM_001145670	SORBS2	promoter	promoter
chr10	80285171	80286501	-0.645977	3822	NM_000429	MAT1A	intron	AluSz|SINE|Alu
chr20	38346043	38349086	-0.646629	1082	NM_004139	LBP	intron	AluSx1|SINE|Alu
chr1	52928220	52929958	-0.6485	1813	NM_002979	SCP2	intron	intron
chr19	6713997	6716184	-0.652433	5560	NM_000064	C3	intron	intron
chr1	8017704	8018767	-0.653347	8074	NM_018948	ERRFI1	intron	intron
chr8	22383359	22384878	-0.653391	-8718	NM_001351659	SLC39A14	intron	intron
chr1	207102831	207104595	-0.655748	-520	NM_000715	C4BPA	promoter	promoter
chr13	46100549	46101856	-0.656208	3831	NM_001872	CPB2	non-coding(NR_046226,exon4of4)	non-coding(NR_046226,exon4of4)
chr4	185726721	185727433	-0.657184	48777	NM_001145673	SORBS2	intron	intron
chr2	191264870	191266088	-0.66151	20075	NM_001330237	MYO1B	intron	intron
chr1	52905417	52907299	-0.664207	15382	NM_018281	ECHDC2	intron	intron
chr19	35285803	35287032	-0.664797	3889	NM_021175	HAMP	Intergenic	AluSz|SINE|Alu
chr2	210540601	210541481	-0.664855	-8084	NR_161225	CPS1	intron	intron
chr4	154658944	154659689	-0.66566	-46508	NM_000509	FGG	Intergenic	Intergenic
chr20	57560335	57564212	-0.666854	1163	NM_002591	PCK1	intron	intron
chr10	80288208	80289694	-0.667046	707	NM_000429	MAT1A	intron	intron
chr13	100100160	100101131	-0.671887	11552	NM_001352606	PCCA	intron	intron
chr2	191246447	191247976	-0.674943	1807	NM_001330237	MYO1B	intron	intron
chr8	22369292	22372039	-0.677815	3127	NM_001135153	SLC39A14	intron	intron
chr3	114758087	114759409	-0.678724	359	NM_001164344	ZBTB20	intron	intron
chr5	39370374	39370817	-0.684092	-6100	NM_001737	C9	Intergenic	MER2|DNA|TcMar-Tigger
chr1	196654424	196657499	-0.684268	4083	NM_001014975	CFH	intron	intron
chr8	22411443	22412047	-0.684334	18909	NM_001351660	SLC39A14	intron	intron
chr6	63570914	63571738	-0.686842	-686	NM_003463	PTP4A1	promoter	promoter
chr4	154559613	154560479	-0.687399	-2934	NM_005141	FGB	Intergenic	Intergenic
chr9	101323388	101324584	-0.689082	59533	NM_001127610	BAAT	intron	intron
chr19	6717354	6720234	-0.689444	1856	NM_000064	C3	intron	intron
chr4	154570329	154572018	-0.692444	8193	NM_001184741	FGB	3'UTR(NM_001184741,exon8of8)	3'UTR(NM_001184741,exon8of8)
chr16	20453012	20454129	-0.701548	2049	NM_001308172	ACSM2A	intron	MER11A|LTR|ERVK
chr13	46121195	46123621	-0.702455	-17332	NM_001278541	CPB2	Intergenic	MER5A1|DNA|hAT-Charlie
chr15	101443832	101444604	-0.703333	45489	NM_002570	PCSK6	intron	intron
chr8	22365670	22366339	-0.703879	-1274	NM_001135154	SLC39A14	Intergenic	Intergenic
chr1	8026866	8028468	-0.708674	-1358	NM_018948	ERRFI1	Intergenic	Intergenic
chr6	160701494	160702231	-0.708753	-331	NM_000301	PLG	promoter	promoter
chr16	71581615	71582706	-0.710118	-5068	NM_000353	TAT	Intergenic	AluYh3a3|SINE|Alu
chr19	47886106	47887054	-0.711079	-265	NM_003167	SULT2A1	promoter	promoter
chr7	15556711	15557562	-0.714633	4879	NM_001004320	AGMO	intron	intron
chr3	114900636	114901729	-0.715011	-557	NR_121662	ZBTB20	promoter	promoter
chr2	200586526	200587429	-0.715798	963	NM_001159	AOX1	intron	intron
chr7	155251576	155254468	-0.715891	-44750	NM_001346590	INSIG1	Intergenic	Intergenic
chr20	38343190	38343904	-0.717994	-2935	NM_004139	LBP	Intergenic	MER50C|LTR|ERV1
chr4	155904040	155905466	-0.719674	1057	NM_005651	TDO2	intron	intron
chr4	73405622	73406566	-0.720006	1807	NM_000477	ALB	intron	AluJb|SINE|Alu
chr12	111076493	111077728	-0.721722	-22894	NM_001370598	CUX2	intron	intron
chr6	63512904	63514535	-0.7237	-58293	NM_003463	PTP4A1	Intergenic	AluSx1|SINE|Alu
chr10	50883262	50883998	-0.724823	1997	NM_014576	A1CF	intron	intron
chr8	22368156	22368933	-0.730462	1006	NM_001135153	SLC39A14	intron	(TTTTA)n|Simple_repeat|Simple_repeat
chr19	40991318	40992072	-0.733488	413	NM_000767	CYP2B6	intron	MER57C1|LTR|ERV1
chr17	7178576	7179938	-0.735323	113	NM_001671	ASGR1	5'UTR(NM_001197216,exon1of8)	5'UTR(NM_001197216,exon1of8)
chr4	73410029	73411364	-0.738919	6409	NM_000477	ALB	intron	intron
chr12	111074751	111075943	-0.739784	-24657	NM_001370598	CUX2	intron	intron
chr6	160704329	160705734	-0.745822	2838	NM_001168338	PLG	intron	intron
chr1	8096259	8096813	-0.750512	-70227	NM_018948	ERRFI1	Intergenic	Intergenic
chr16	71575765	71577224	-0.752566	598	NM_000353	TAT	intron	intron
chr7	99679094	99680355	-0.753918	272	NM_000777	CYP3A5	intron	MIRc|SINE|MIR
chr2	215419828	215420763	-0.755162	15773	NM_212476	FN1	intron	AluSp|SINE|Alu
chr3	114407778	114409579	-0.758014	-25036	NM_001164342	ZBTB20	intron	intron
chr3	190595166	190596225	-0.759135	81610	NM_001364881	IL1RAP	intron	intron
chr10	94939228	94940028	-0.777009	970	NM_000771	CYP2C9	intron	MER11D|LTR|ERVK
chr3	149216392	149218101	-0.7784	4583	NM_000096	CP	intron	intron
chr10	50885066	50886087	-0.78047	51	NM_014576	A1CF	promoter	promoter
chr7	155310421	155311761	-0.780598	13213	NM_005542	INSIG1	TTS(NM_005542)	TTS(NM_005542)
chr1	52925564	52926924	-0.781884	-985	NM_001007098	SCP2	promoter	promoter
chr13	100197941	100199502	-0.782052	109628	NM_001352606	PCCA	intron	AluSq2|SINE|Alu
chr2	210562650	210563616	-0.78223	6534	NM_001875	CPS1	intron	intron
chr1	171090795	171092571	-0.786327	778	NM_001319174	FMO3	intron	AluJr|SINE|Alu
chr2	21039965	21042495	-0.788469	2843	NM_000384	APOB	intron	intron
chr1	147223285	147225059	-0.791006	1167	NM_001461	FMO5	intron	intron
chr1	8022952	8024615	-0.795803	2526	NM_018948	ERRFI1	intron	intron
chr7	99677083	99678503	-0.810494	2203	NM_000777	CYP3A5	intron	intron
chr2	200588413	200589519	-0.811556	2952	NM_001159	AOX1	intron	intron
chr4	185809388	185810334	-0.820794	1033	NM_001145672	SORBS2	intron	intron
chr2	215433816	215435175	-0.822127	1573	NM_212476	FN1	intron	intron
chr1	8021541	8022553	-0.823333	4262	NM_018948	ERRFI1	intron	intron
chr19	47894916	47895205	-0.82378	-8745	NM_003167	SULT2A1	Intergenic	AluSx|SINE|Alu
chr3	120680716	120681811	-0.843924	976	NM_000187	HGD	intron	intron
chr4	73403809	73404634	-0.845584	-66	NM_000477	ALB	promoter	promoter
chr4	73411957	73412691	-0.862871	8037	NM_000477	ALB	intron	intron
chr4	73342950	73344037	-0.871803	-60794	NM_000477	ALB	Intergenic	LTR33|LTR|ERVL
